# System-wide mapping of neuropeptide-GPCR interactions in *C. elegans*

**DOI:** 10.1101/2022.10.30.514428

**Authors:** Isabel Beets, Sven Zels, Elke Vandewyer, Jonas Demeulemeester, Jelle Caers, Esra Baytemur, William R. Schafer, Petra E. Vértes, Olivier Mirabeau, Liliane Schoofs

## Abstract

Neuropeptides are ancient, widespread signaling molecules that underpin almost all brain functions. They constitute a broad ligand-receptor network, mainly by binding to G protein-coupled receptors (GPCRs). However, the organization of the peptidergic network and roles of many neuropeptides remain elusive, as our insight into neuropeptide-receptor interactions is limited and many peptide GPCRs in animal models and humans are still orphan receptors. Here we report a genome-wide neuropeptide-GPCR interaction map in *C. elegans*. By reverse pharmacology screening of over 55,384 possible interactions, we identify 461 cognate peptide-GPCR couples that uncover a broad signaling network with specific and complex combinatorial interactions encoded across and within single peptidergic genes. These interactions provide insights into neuropeptide functions and evolution. Combining our dataset with phylogenetic analysis supports peptide-receptor co-evolution and conservation of at least 14 bilaterian peptidergic systems in *C. elegans*. This resource lays a foundation for system-wide analysis of the peptidergic network.

**Highlights:**

- System-wide reverse pharmacology deorphanizes 68 *C. elegans* peptide GPCRs
- Discovery of 461 peptide-GPCR pairs and additional ligands for characterized GPCRs
- Neuropeptides show specific and complex combinatorial receptor interactions
- Peptide-GPCR pairs support long-range conservation and expansion of peptide systems
