## Supplementary material for "System-wide mapping of neuropeptide-GPCR interactions in *C. elegans*": Data S1

### Sheet: Peptide GPCRs
Gene #	Gene sequence (WS240)	Gene name	Plasmid ID	GPCR isoform (WS240)	GPCR ID	GPCR name	Forward primer sequence	Reverse primer sequence
1	AC7.1	tkr-3	pR1	NA	AC7.1-1	TKR-3-1	CACCATGAACTTTTCGGCCAC	GTTCAGGGAGAAAGATTATTTGTAG
2	B0034.5	B0034.5	pR2	NA	B0034.5-1	B0034.5-1	CACCATGTGCGAAGAAGATGGTCC	AATTGAAACTATTAAACTAAAATCTTTGC
3	B0286.2	lat-2	pR3	B0286.2b	B0286.2-1	LAT-2-1	CACCATGGACATATCCGGTCAAGTTGG	GAATAACTTCGGTAACTTAAAATCG
4	B0334.6	npr-41	pR4	B0334.6	B0334.6-1	B0334.6-1	CACCATGGACGAACTAATCACCCTGGAAG	CTAGACATTTTGAATGAGGTGAGC
5	C01F1.4	npr-42	pR5	C01F1.4	C01F1.4-1	C01F1.4-1	CACCGACCTCAAAAAATGGACTCAAACGTG	TTAAAGCATCACAGAATGTGCATTTGG
6	C02B8.5	frpr-1	pR6	NA	C02B8.5-1	FRPR-1-1	CACCATGGAAGGTCTCAACATGAGCTTAG	TCAAATAAGAACTTCAGTTGGGG
7	C02H7.2	npr-19	pR7	NA	C02H7.2-1	NPR-19-1	CACCATGCAGACTGACGATTCTTGGAAAC	TTAAACTGCACTGATTTTGGTATCC
8	C03G6.16	srsx-24	pR8	C03G6.16	C03G6.16-1	SRSX-24-1	CACCATGTATAAACTGGAATTTCCTCTTTATG	TCAAAAAATAGCAACAGGATTATTCGG
9	C04C3.6	C04C3.6	pR9	C04C3.6	C04C3.6-1	C04C3.6-1	CACCATGACGTCCTCATCATCAGAACCC	TTACAATTTGGTCCTATCGAAATC
10	C05E7.4	frpr-2	pR10	C05E7.4	C05E7.4-1	FRPR-2-1	CACCATGCTCAACCATACGGTAGTTATGC	TCATATGCTACTCGCAACCGG
11	C06G4.5	npr-17	pR11	C06G4.5	C06G4.5-1	NPR-17-1	CACCATGTCTACAAATTTGGTGGACTATG	TCAAAGAAAAGTTGGATTATGATTAC
12	C09F12.3	C09F12.3	pR12	C09F12.3	C09F12.3-1	C09F12.3-1	CACCATGGATGATAATTATGGTTTATTTTTCC	TCAAATGTTAATATTAAAATTGTTGTTG
13	C10C6.2	npr-3	pR13	C10C6.2	C10C6.2-1	NPR-3-1	CACCATGGAGGGTGGTCGAAACTGTG	TTATAAAAGTTGATCTCCAGCTCG
14	C13B9.4	pdfr-1	pR14	C13B9.4b	C13B9.4-1	PDFR-1-1	CACCATGGCGGATGCCACGTCAC	TTATGGAGATTTTGTGGAGCGATTG
15	C15H11.2	gnrr-2	pR15	C15H11.2a	C15H11.2-1	GNRR-2-1	CACCATGCACTAATCTTACCCAACTCAAC	TTAGTTTTGCAACTTGCAAATCT
16	C16D6.2	npr-4	pR16	C16D6.2	C16D6.2-1	NPR-4-1	CACCATGAATGGCTCCGATTGTCTGAATCTC	TTAGAAAGAAGCCTTCCTTGGTAGCAC
17	C17H11.1	C17H11.1	pR17	C17H11.1	C17H11.1-1	C17H11.1-1	CACCATGCTTCAAAATACTACAATGAGTTC	CAGAACATATTAAACGTAGTTATGACTA
18	C18B12.2	seb-3	pR18	C18B12.2	C18B12.2-1	SEB-3-1	CACCATGACAAGTATTATACGAGCCGAG	TTAAGATTTCGTAGACACCGAGTAG
19	C24B5.1	C24B5.1	pR19	C24B5.1	C24B5.1-1	C24B5.1-1	CACCATGTCATCGGCGGCTCAACTG	TTAAGTATGATCAGTATAATCACCGGG
20	C25B8.7	aexr-2	pR20	NA	C25B8.7-1	AEXR-2-1	CACCATGGCATTTTCATTGAGCCAAC	CTAAAACCGTGTGCACTGTAG
21	C25G6.5	npr-11	pR21	C25G6.5	C25G6.5-1	NPR-11-1	CACCATGGGATCGGTGAATGAATC	TCACAGCTGCTCATCTTGCTCCATC
22	C26F1.6	frpr-3	pR22	C26F1.6	C26F1.6-1	FRPR-3-1	CAGGATCCGCCACCATGTTGCTACTACTCTCCCGGG	CATCTAGAGACAAATTCCTAGATATCACATGGC
23	C30F12.6	trhr-1	pR23	C30F12.6	C30F12.6-1	TRHR-1-1	CACCAGATGACGTCAGCCTC	ATGTATCACGGAGTTCCAGC
24	C35A11.1	dmsr-7	pR24	C35A11.1	C35A11.1-1	DMSR-7-1	CACCATGGAATGTCCGCACGATGCTC	TTAAAGTTGATGTTCTCTACTGCTG
25	C35A5.7	dmsr-8	pR25	C35A5.7	C35A5.7-2	DMSR-8-2	CACCATGGGTTCGGTGAATTTCACG	TTAATAAAGAGCAGTACTTGTTTCAC
25	C35A5.7	dmsr-8	pR26	NA	C35A5.7-1	DMSR-8-1	CACCATGGGTTCGGTGAATTTCACG	TTAATAAAGAGCAGTACTTGTTTCAC
26	C38C10.1	tkr-1	pR27	C38C10.1	C38C10.1-1	TKR-1-1	CACCATGAATCAAGAATTCTTAATTCAACT	TCACCGTTCATGGCACTCA
27	C39E6.6	npr-1	pR28	C39E6.6	C39E6.6-1	NPR-1-1	CACCATGGAAGTTGAAAATTTTACCGACTG	TCAGACTAGCGTGTCGTTGACG
28	C43C3.2	npr-18	pR29	C43C3.2b	C43C3.2-1	NPR-18-1	CACCCACTATTGTCTATTATGCGATAATG	TTACAGAATTACAGACTCCGTATCTG
28	C43C3.2	npr-18	pR30	NA	C43C3.2-2	NPR-18-2	CACCATGCAGCAATCCGACGCATTC	TTACAGAATTACAGACTCCGTATCTG
28	C43C3.2	npr-18	pR31	C43C3.2g	C43C3.2-3	NPR-18-3	CACCATGGAGATTAACTTAAGGATCG	TTACAGAATTACAGACTCCGTATCTG
29	C46F4.1	egl-6	pR32	C46F4.1a	C46F4.1-1	EGL-6-1	CACCATGGGGAAATGGACGGAACTCG	TTAAGACCCGACATATGAGCTTGG
29	C46F4.1	egl-6	pR33	C46F4.1b	C46F4.1-2	EGL-6-2	CACCATGAATGACACACTGATCTGTAC	TTAAGACCCGACATATGAGCTTGG
30	C48C5.1	nmur-1	pR34	C48C5.1	C48C5.1-1	NMUR-1-1	CACCGATTTCAGCCGAGTGAGA	ACATGATATCGAATTAGCAGGA
31	C48C5.3	aexr-3	pR35	C48C5.3	C48C5.3-1	AEXR-3-1	CACCATGGGGGAACAAGAGGAGGAAGGAC	TTAAACATAGACGGCGGCTGGAGAAG
32	C49A9.7	tkr-2	pR36	C49A9.7	C49A9.7-1	TKR-2-1	CACCATGACAACGTGTCCCCTACCA	TCAGAAATCCGTATGCGC
33	C50F7.1	npr-35	pR37	C50F7.1b	C50F7.1-1	NPR-35-1	CACCATGAATACGTCATTTGTAGAGCCATTAT	TTAACAATCAGAAGTAGATCTTTCCACC
34	C50H11.13	C50H11.13	pR38	C50H11.13	C50H11.13-1	C50H11.13-1	CACCATGTCTGTCACAATGGCTCTACAATCC	TTAAGCAATAAGCGTATTCCTTCGATG
35	C53C7.1	npr-10	pR39	C53C7.1b	C53C7.1-1	NPR-10-1	CACCATGAGTTCTTCGAATCACTGCATCG	TTAAATTGAACTTGGAATCGTGGTAG
36	C54A12.2	frpr-4	pR40	NA	C54A12.2-1	FRPR-4-1	CACCATGATGGATTCGATGGACTTTCA	TTATTCGGAAGAAATTCTTGA
37	C54D10.5	C54D10.5	pR41	C54D10.5	C54D10.5-1	C54D10.5-1	CACCATGAACCTTACTGCACTCGACGAGC	TTAAAGATAAACGGCATTTTTACG
38	C56A3.3	frpr-5	pR42	C56A3.3a	C56A3.3-1	FRPR-5-1	CACCATGATTCTGGAGTGGGAAGGCAGC	CTAAAGAGCAGTGATAGAGATTGTTTC
38	C56A3.3	frpr-5	pR43	NA	C56A3.3-2	FRPR-5-2	CACCATGATTCTGGAGTGGGAAGGCAGC	CTAAAGAGCAGTGATAGAGATTGTTTC
38	C56A3.3	frpr-5	pR44	C56A3.3d	C56A3.3-3	FRPR-5-3	CACCATGAACCGGACGGCTACTATACTCG	CTAAAGAGCAGTGATAGAGATTGTTTC
39	C56G3.1	npr-8	pR45	C56G3.1a	C56G3.1-1	NPR-8-1	CACCATGGAAGTGAAAGATATAGATAACTACTG	TTAGACAAAACTATCTTTCTCGATATC
39	C56G3.1	npr-8	pR46	C56G3.1b	C56G3.1-2	NPR-8-2	CACCATGGAAGTGAAAGATATAGATAACTACTG	TTAGACAAAACTATCTTTCTCGATATC
40	D1069.4	dmsr-4	pR47	D1069.4	D1069.4-1	DMSR-4-1	CACCATGTGTCAAGATGAAGGAGGAAC	ATTCAATAATAGGCAAGTGTTAGACC
41	E04D5.2	E04D5.2	pR48	NA	E04D5.2-1	E04D5.2-1	CACCATGGATCAAATAACAAGCACAATG	TTACGAGCTGTTCGTCTCGATGC
42	F02E8.2	nmur-3	pR49	F02E8.2b	F02E8.2-1	NMUR-3-1	CACCATGACACATGACAATGAATATCA	TCAGACACGAGCTAGATTGCT
43	F13D2.2	gnrr-6	pR50	F13D2.2	F13D2.2-1	GNRR-6-1	CACCATGTTTGACAGGCAG	GCTAGTTTCCAGTTGAGA
44	F13D2.3	gnrr-7	pR51	F13D2.3	F13D2.3-1	GNRR-7-1	CACCATGATTGAAACATCTAC	CTCTAAAGCTAGACTCGATGA
45	F13H6.5	F13H6.5	pR52	F13H6.5	F13H6.5-1	F13H6.5-1	CACCATGGACCCTAAACCAGCCGATATAG	TTAAACATTAGAGGGTCTCGAAACG
46	F14F4.1	ntr-2	pR53	F14F4.1	F14F4.1-1	NTR-2-1	CACCATGAACAACAACACG	TCGAGTTAATTAGAGTTGGTCTTC
47	F16C3.1	F16C3.1	pR54	F16C3.1	F16C3.1-1	F16C3.1-1	CACCGTTGAAGAAGATGATTCAACATTTATG	TTATCCAAGTTCTTTACCTTGTGTTG
48	F21C10.12	frpr-6	pR55	F21C10.12	F21C10.12-1	FRPR-6-1	CCCCATGCAATTGACTGGATGGC	TTATGCCATTGATGTTTTTGGTGATG
49	F31B9.1	npr-33	pR56	F31B9.1	F31B9.1-1	NPR-33-1	CACCATGATAGACCCGAACAATATGAC	TCATAGAAGCGTTGAAAGATTC
50	F32D8.10	F32D8.10	pR57	F32D8.10	F32D8.10-1	F32D8.10-1	CACCATGGACATCGGCAATCAGACAGC	TTAGACGAATTCAATTTTGGAGCTG
51	F35G8.1	npr-7	pR58	F35G8.1	F35G8.1-2	NPR-7-2	CACCATGAATATCGACTCGAATTTAACAG	TTAAAGATCCGTTCTGAGAACTTCG
51	F35G8.1	npr-7	pR59	NA	F35G8.1-1	NPR-7-1	CACCATGAATATCGACTCGAATTTAACAG	TTAAAGATCCGTTCTGAGAACTTCG
52	F39B3.2	frpr-7	pR60	F39B3.2	F39B3.2-2	FRPR-7-2	CACCTCATGCCTCCAGTAATGGCGGATG	TCAAGTTCTACTTACAGACGTTTCATCGG
52	F39B3.2	frpr-7	pR61	NA	F39B3.2-1	FRPR-7-1	CACCTCATGCCTCCAGTAATGGCGGATG	TCAAGTTCTACTTACAGACGTTTCATCGG
53	F40A3.7	F40A3.7	pR62	F40A3.7	F40A3.7-1	F40A3.7-1	CACCATGTCTGCGAATTTCTCGCATC	TCAAAAATCTCCTTTTCGATTCCC
54	F41E7.3	npr-6	pR63	NA	F41E7.3-1	NPR-6-1	CACCATGTCGAATGATCTCGTGCCTTC	TTAAAGCAGAAGCGTCTGACAAC
55	F42C5.2	npr-27	pR64	F42C5.2	F42C5.2-1	NPR-27-1	CACCATGGAGGATTTTTCCTCGAATTTC	TTAGCAATTCGATGATGTATTGACC
56	F42D1.3	sprr-2	pR65	F42D1.3	F42D1.3-1	SPRR-2-1	CACCATGAACTACGAAGTTTATTGC	TTAATCACTCCTATCCATCGTTG
57	F52D10.4	F52D10.4	pR66	F52D10.4	F52D10.4-1	F52D10.4-1	CACCATGGCAAATGAGTGCCCAAGTCC	CTAAACCGGATTAGAGGTTGTTGC
58	F53A9.5	frpr-8	pR67	NA	F53A9.5-1	FRPR-8-1	CACCATGAACTCGACAGTTATTTCGCTTC	TTATGAAGGTGCGCTTTGAAG
59	F53B7.2	frpr-9	pR68	F53B7.2a	F53B7.2-1	FRPR-9-1	CACCATGACATCTACTGTCATCTACGTTCC	TTAGGCGAGAGTGGCAAATCGAAG
59	F53B7.2	frpr-9	pR69	F53B7.2b	F53B7.2-2	FRPR-9-2	CACCATGACATCTACTGTCATCTACGTTCC	TTAGGCGAGAGTGGCAAATCGAAG
60	F54D7.3	gnrr-1	pR70	F54D7.3a	F54D7.3-1	GNRR-1-1	CACCATGACAACGATCAACTGCTC	TCAAAAATCAATAATTTCTAATTGAAC
61	F54E4.2	F54E4.2	pR71	F54E4.2	F54E4.2-1	F54E4.2-1	CACCATGAAACATTTCATATTAATCTTTCC	TCACACCCACAGAGTTGACGACG
62	F55E10.7	npr-28	pR72	F55E10.7	F55E10.7-1	NPR-28-1	CACCATGTCGACAATGACTATCAGTTCC	CTACAACCATTCGACAGACGAGCTTTC
63	F56A11.4	F56A11.4	pR73	NA	F56A11.4-1	F56A11.4-1	CACCATGATCGAAATAAACGACACATGCG	TCATAGGACAGATTCCGTGGAGGAG
63	F56A11.4	F56A11.4	pR74	NA	F56A11.4-2	F56A11.4-2	CACCATGATCGAAATAAACGACACATGCG	TCATAGGACAGATTCCGTGGAGGAG
64	F56A12.2	npr-43	pR75	F56A12.2	F56A12.2-1	F56A12.2-1	CACCATGAATGAAACAGATGATAATTGG	CTATCCAGTAAGTGAAGTGCTCAAAATC
65	F56B6.5	npr-16	pR76	F56B6.5a	F56B6.5-1	NPR-16-1	CACCATGAGCGATTCCTCGCAACACCTAC	TCATAATTTTGTTCCTTCGTCCAC
65	F56B6.5	npr-16	pR77	F56B6.5b	F56B6.5-2	NPR-16-2	CACCATGAGCGATTCCTCGCAACACCTAC	TCATAATTTTGTTCCTTCGTCCAC
66	F57A8.4	npr-39	pR78	F57A8.4	F57A8.4-1	F57A8.4-1	CACCATGAGTACGATTTCACCAGATATTG	TCACAGCATATCCACCCTGGCAC
67	F57B7.1	dmsr-1	pR79	F57B7.1a	F57B7.1-1	DMSR-1-1	CACCATGGAGTTTACCGAATGCAAAACTAC	TCAAATGTTTTGAAAGTGTCCACG
67	F57B7.1	dmsr-1	pR80	F57B7.1b	F57B7.1-2	DMSR-1-2	CACCATGGAGTTTACCGAATGCAAAACTAC	TTATTTCCGTACTGTTTCTTCGTACC
68	F59B2.13	F59B2.13	pR81	F59B2.13	F59B2.13-1	F59B2.13-1	CACCATGTCAAATAACACAACAATACCATC	TCACACGAAGCTCGTTCCTCTACG
69	F59D12.1	F59D12.1	pR82	F59D12.1	F59D12.1-1	F59D12.1-1	CACCATGTGGCCGCCTGTCGATGTTC	TCAAAGGAAAGAATTGTTGCCTATG
70	H09F14.1	H09F14.1	pR83	H09F14.1a	H09F14.1-1	H09F14.1-1	CACCATGGAGGAAACGGGGTTTCAATTTG	TTAAATTGCAGTTGATTCTTTTGATG
70	H09F14.1	H09F14.1	pR84	H09F14.1d	H09F14.1-2	H09F14.1-2	CACCATGGAGGAAACGGGGTTTCAATTTG	CTAGTGAGAAGTTATTACCTTTCCCTTTTG
71	H10E21.2	npr-30	pR85	NA	H10E21.2-1	NPR-30-1	CACCATGGCACAACGGAAAAGGTCAC	TTACAACTCAAACTCGTTTTCTGTT
72	H22D07.1	gnrr-5	pR86	H22D07.1	H22D07.1-1	GNRR-5-1	CACCATGAGCTATTCCAATGAAAATC	GGAATTTATTTATGTGGCATTGAGA
73	H23L24.4	H23L24.4	pR87	H23L24.4	H23L24.4-1	H23L24.4-1	CACCAGATGTGTGTTTCCGAAGAATT	TCATGAAATCAATTTTCCGCTAAC
74	K03H6.1	K03H6.1	pR88	K03H6.1	K03H6.1-1	K03H6.1-1	CACCCCGTGAAACTTTTTTATGGCATG	CAACAACTAACGTTCGGATGAGACC
75	K03H6.5	K03H6.5	pR89	K03H6.5a	K03H6.5-1	K03H6.5-1	CACCATGCTAGAAGAACAGAATCTGACATC	TTAAACTTGTGTGCTCTGCGTGG
75	K03H6.5	K03H6.5	pR90	K03H6.5b	K03H6.5-2	K03H6.5-2	CACCATGCTAGAAGAACAGAATCTGACATC	CTACACTGGAACTGCTGACCTTTC
76	K06C4.17	frpr-13	pR91	K06C4.17	K06C4.17-1	FRPR-13-1	CACCATGACTTCAGAGCCTGATTTGC	TCAAACAGATTGAGGCGCTTTC
77	K06C4.8	frpr-11	pR92	K06C4.8	K06C4.8-1	FRPR-11-1	CACCATGTCGTTAAATACAACTGCTTCC	TTATGTCTTCTCATTTTTGATCGCTG
78	K07E8.5	frpr-14	pR93	K07E8.5	K07E8.5-1	FRPR-14-1	CACCATGCTCGTCGTGAAGACC	TCAAATCAAGGCATGCGACTGC
79	K10B4.4	nmur-2	pR94	K10B4.4	K10B4.4-1	NMUR-2-1	CACCATGTCCCAATGCACAGTGGAATAC	TCAGTAGTTGTGTACTTCCAATTTACG
80	K10C8.2	frpr-15	pR95	K10C8.2	K10C8.2-1	FRPR-15-1	CACCATGTCATTGGACGATGAGTTCAA	TCATGAATTCGTTGGTCTTCTCG
81	M04G7.3	npr-37	pR96	M04G7.3a	M04G7.3-1	M04G7.3-1	CACCATGAGGGACCGATTCTCGATAGG	GAGGTACGCCTAAACCATTTCAG
81	M04G7.3	npr-37	pR97	M04G7.3b	M04G7.3-2	M04G7.3-2	CACCATGGAGACAGATTACGAAGGTGG	GAGGTACGCCTAAACCATTTCAG
82	R03A10.6	sprr-1	pR98	R03A10.6	R03A10.6-1	SPRR-1-1	CACCAATTCAAGTTGGAGCCCGAAAG	TGAGACCAATTTGATGTGAGA
83	R106.2	npr-24	pR99	R106.2	R106.2-1	NPR-24-1	CACCATGATGAACAACACCAACGAAC	TCAGCAGCTACTGTAATGAGAATTGG
84	R11F4.2	R11F4.2	pR100	R11F4.2a	R11F4.2-1	R11F4.2-1	CACCATGAGCGAGGCGTGTATGGTGG	CGAAAAATTGATTTAGACAAACTTAC
84	R11F4.2	R11F4.2	pR101	R11F4.2b	R11F4.2-2	R11F4.2-2	CACCATGAGCGAGGCGTGTATGGTGG	ATATGGAGCCGCTTCTTCTCAAACC
85	R12C12.3	frpr-16	pR102	R12C12.3	R12C12.3-1	FRPR-16-1	TACCATGAATCGGTACGAGTTCTACG	TTAAACAATTGCCGGAGC
86	R13H7.2	R13H7.2	pR103	R13H7.2b	R13H7.2-1	R13H7.2-1	CACCATGTTGGAGCTTATCAGGATGC	TTACTCGACTTGAGTCAAACAACTG
86	R13H7.2	R13H7.2	pR104	R13H7.2c	R13H7.2-2	R13H7.2-2	CACCATGCAAAGCGAGGAATATCTC	TTACTCGACTTGAGTCAAACAACTG
87	T01B11.1	T01B11.1	pR105	T01B11.1	T01B11.1-1	T01B11.1-1	CACCATGAATGATTCTGAACACATGAAAC	TTAAACCGTTGTGTATTCACTTCG
88	T02D1.6	npr-26	pR106	NA	T02D1.6-1	NPR-26-1	CACCTGAAAATGGACGCATCTACGG	TTAGAGATGTGTTTGTTCGGTATCC
89	T02E9.1	npr-25	pR107	T02E9.1	T02E9.1-1	NPR-25-1	CACCATGAATATCACAAATTCAAGCATCG	TTATCTTGAATTCTTCTTTCCATTACTAC
90	T05A1.1	npr-2	pR108	T05A1.1a	T05A1.1-1	NPR-2-1	CACCATGTCGATGGTGAATACACGT	TCACAGGTAGGAAGATTGACTTGG
90	T05A1.1	npr-2	pR109	T05A1.1b	T05A1.1-2	NPR-2-2	CACCATGATCAACGAAACAGAAGAGAC	TCACAGGTAGGAAGATTGACTTGG
91	T07D10.2	ntr-1	pR110	T07D10.2	T07D10.2-1	NTR-1-1	CACCATGGGAGCCTTCTTTCCTG	TCAAAAATCGCTTTGCTCACTGG
92	T07F8.2	npr-31	pR111	T07F8.2	T07F8.2-1	NPR-31-1	CACCATGATGTCTCCATATTTTGCCGGT	CTAAACCATATCGCCATCTCCATC
93	T11F9.1	T11F9.1	pR112	T11F9.1a	T11F9.1-1	T11F9.1-1	CACCATGGATTATGAAAGCACGTCGTTCG	TTAAACAATTTGAACTTTCTCGCTC
93	T11F9.1	T11F9.1	pR113	T11F9.1b	T11F9.1-2	T11F9.1-2	CACCATGGATTATGAAAGCACGTCGTTCG	TTAAACAATTTGAACTTTCTCGCTC
94	T14B1.2	aex-2	pR114	NA	T14B1.2-1	AEX-2-1	CACCATGCTGCTGCTGCTGCTGCTGCTGGGCCTGAGGCTACAGCTCTCCCTGGGCatgaactcaacggacattattg	CTACATATCACACCGTAAGGG
95	T14C1.1	frpr-17	pR115	T14C1.1	T14C1.1-1	FRPR-17-1	CACCATGGATGATTCCGTGGATATTTATG	TCAAATAAGTACCTCTGGTTGAGAAG
96	T15B7.12	dmsr-13	pR116	T15B7.12	T15B7.12-1	DMSR-13-1	CACCATGGCGTCCGCATTGAACTGCAC	TCAAACTGTCCGTGAAGAATGTGC
97	T19F4.1	frpr-18	pR117	NA	T19F4.1-1	FRPR-18-1	CACCAGAACAATGGAAAGCCAGCAGTTG	CTACAGCCGACATTTTATGTAGTTTC
97	T19F4.1	frpr-18	pR118	T19F4.1b	T19F4.1-2	FRPR-18-2	CACCAGAACAATGGAAAGCCAGCAGTTG	CTAGCATGGTTGACATGGAGAATCG
98	T21H3.5	T21H3.5	pR119	T21H3.5	T21H3.5-1	T21H3.5-1	CACCATGTACCAAACACCTCCAACATTAAC	TCACATCATCGAAATAGGTGCTCC
99	T22D1.12	npr-12	pR120	T22D1.12	T22D1.12-1	NPR-12-1	CACCATGCAACCGCCAAACTCTACGGG	TCAAACACTGTCTGGGCGTTCATTTG
100	T23B3.4	ckr-1	pR121	T23B3.4	T23B3.4-1	CKR-1-1	CACCATGCAATTTTTATTATTTTCAGTGATCC	TTAAATGTGAACACTGCTATCAAGTAC
101	T23C6.5	npr-21	pR122	T23C6.5	T23C6.5-1	NPR-21-1	CACCATGGAAAGCGACTCCCCACTTA	TTATGAGTGATTATGATATTCGTAACC
102	T27D1.3	npr-15	pR123	NA	T27D1.3-1	NPR-15-1	CACCATGTCCGTAGCGGTGGGCATC	TCAATTAAAACTAGCCCGTGGACC
103	W05B5.2	npr-14	pR124	NA	W05B5.2-1	NPR-14-1	CACCATGTTGGACTACAATAACGTTACG	CAGAACAGCGTATTTGATGTGATG
103	W05B5.2	npr-14	pR125	NA	W05B5.2-2	NPR-14-2	CACCATGTTGGACTACAATAACGTTACG	TCAGCAGTTCTGGAGCACAAGAG
104	W10C4.1	W10C4.1	pR126	W10C4.1	W10C4.1-2	W10C4.1-2	CACCATGGATTCGAGTTCACTATGTCTTCC	TTAAATACTTTGGAACGATTTTTTCTGG
104	W10C4.1	W10C4.1	pR127	NA	W10C4.1-1	W10C4.1-1	CACCATGGATTCGAGTTCACTATGTCTTCC	TTAAATACTTTGGAACGATTTTTTCTGG
105	Y105C5A.23	gnrr-8	pR128	Y105C5A.23	Y105C5A.23-1	GNRR-8-1	CACCATGCTTCTCCCTTCAAACTTG	TCAGTGACGGCCGGCACCGGTGG
106	Y116A8B.5	npr-32	pR129	Y116A8B.5	Y116A8B.5-2	NPR-32-2	CACCATGAATATTTCCACAATTATCTCG	CTACAAGTAATCGTCCTTATCCTCG
106	Y116A8B.5	npr-32	pR130	NA	Y116A8B.5-1	NPR-32-1	CACCATGAATATTTCCACAATTATCTCG	CTACAAGTAATCGTCCTTATCCTCG
107	Y23H5B.4	dmsr-2	pR131	Y23H5B.4	Y23H5B.4-1	DMSR-2-1	CACCATGAGTTGCATGGGTCTCAACAC	TCAATTCATCGCTAGTTGCTCGG
108	Y34D9A.2	npr-23	pR132	Y34D9A.2	Y34D9A.2-2	NPR-23-2	CACCATGTACGGCTTCTTCAACTCATCG	TCAAATCAGCTGAGCCTGCATATTG
108	Y34D9A.2	npr-23	pR133	NA	Y34D9A.2-1	NPR-23-1	CACCATGTACGGCTTCTTCAACTCATCG	TCAAATCAGCTGAGCCTGCATATTG
109	Y37E11AL.1	Y37E11AL.1	pR134	Y37E11AL.1	Y37E11AL.1-1	Y37E11AL.1-1	CACCATGGAGGAGCCCATAAGTTGTCTAAC	TTATACAATAGCGATTGCCGAGTG
110	Y39A3B.5	ckr-2	pR135	Y39A3B.5e	Y39A3B.5-1	CKR-2-1	CACCATGTCAACGGTACATCAGGAGG	CTAGACAAAAAGCGAAATCACTAC
111	Y40C5A.4	Y40C5A.4	pR136	Y40C5A.4a	Y40C5A.4-1	Y40C5A.4-1	CACCATGGATAGTAACAATATCAGCTTCG	TCAGCCAAGTCTTTCAGTAGAC
111	Y40C5A.4	Y40C5A.4	pR137	NA	Y40C5A.4-2	Y40C5A.4-2	CACCATGGATAGTAACAATATCAGCTTCG	TCAAACATCATAAGTTTCTCGG
111	Y40C5A.4	Y40C5A.4	pR138	NA	Y40C5A.4-3	Y40C5A.4-3	CACCATGGATAGTAACAATATCAGCTTCG	TCAAACATCATAAGTTTCTCGG
112	Y41D4A.8	frpr-19	pR139	Y41D4A.8a	Y41D4A.8-1	FRPR-19-1	CACCATGACGACGGACGCTAATTTCACTG	CTAATTGAGTACGGAACTAACGAGTAGC
112	Y41D4A.8	frpr-19	pR140	Y41D4A.8b	Y41D4A.8-2	FRPR-19-2	CACCATGACGACGGACGCTAATTTCACTG	TCAAGTTTGACTCTTCTCGAGACG
113	Y41D4B.24	Y41D4B.24	pR141	Y41D4B.24	Y41D4B.24-1	Y41D4B.24-1	CACCATGGATTTACCCCTCAACTCCAC	TCACAAAAGAGTCTCGTAAGGAG
114	Y48A6B.1	dmsr-5	pR142	Y48A6B.1	Y48A6B.1-1	DMSR-5-1	CACCATGTGCACACAGGATCTACCAC	CTATGAAACCTGTATTCTATAAGAATCG
115	Y48C3A.11	dmsr-3	pR143	Y48C3A.11	Y48C3A.11-1	DMSR-3-1	CACCATGAGCAGCAATCTAACCGACACG	TCAAAGAACCGCATAATTCTCCG
116	Y54E2A.1	npr-34	pR144	Y54E2A.1	Y54E2A.1-1	NPR-34-1	ATGTCCGAAGACGGAGATGATCCG	CTAGACAACCACTGCTGGCGGTG
117	Y54G11B.1	dmsr-6	pR145	Y54G11B.1	Y54G11B.1-1	DMSR-6-1	CACCATGGAATGCAACGACTCGAG	TTAAAAATCTGTGGGCTGTGC
118	Y58G8A.4	npr-5	pR146	Y58G8A.4a	Y58G8A.4-1	NPR-5-1	CACCGATGCATGGTTAGTTCGGCGG	TTAGAAAGAGTTGCCTGCACATCTG
118	Y58G8A.4	npr-5	pR147	NA	Y58G8A.4-2	NPR-5-2	CACCGATGCATGGTTAGTTCGGCGG	TTAGAAAGAGTTGCCTGCACATCTG
118	Y58G8A.4	npr-5	pR148	Y58G8A.4b	Y58G8A.4-3	NPR-5-3	CACCGATGCATGGTTAGTTCGGCGG	TTACAGCATCTCGCGGGTAGTACTC
119	Y59H11AL.1	npr-22	pR149	Y59H11AL.1a	Y59H11AL.1-1	NPR-22-1	CACCATGGACGAAGGAGGGGGTATTG	TCAAGTACATGGTAGATCAATTTTCTTA
120	Y62E10A.4	srsx-25	pR150	Y62E10A.4a	Y62E10A.4-1	SRSX-25-1	CACCATGAATTCCACAAAGAATCTTGTTCC	TTATGCAACTCGAACATGAGAAGAC
121	Y69A2AR.15	sprr-3	pR151	Y69A2AR.15	Y69A2AR.15-1	SPRR-3-1	CACCATGACCGATTTGGAGATTTG	CTACGAATTTTCTCTTCGAATCTTC
122	Y70D2A.1	npr-40	pR152	Y70D2A.1	Y70D2A.1-2	Y70D2A.1-2	CACCATGGCAGTGGCTCACCATTTGTG	TTACACGTGATCTCCGGTATCG
122	Y70D2A.1	npr-40	pR153	NA	Y70D2A.1-1	Y70D2A.1-1	CACCATGGCAGTGGCTCACCATTTGTG	TTACACGTGATCTCCGGTATCG
123	ZC374.1	gnrr-3	pR154	ZC374.1	ZC374.1-1	GNRR-3-1	CACCATGAACAACTCAACATC	TCCTCAGCATCTGCCAGC
124	ZC412.1	npr-13	pR155	ZC412.1a	ZC412.1-1	NPR-13-1	CACCATGGGTGATGCTGAATCTCAT	TCACCAGTCTCGAGTTGAATTGG
125	ZC84.4	npr-29	pR156	ZC84.4	ZC84.4-1	NPR-29-1	CACCATGGACTTTACGGAAAATGAAGAGG	TCATAAAAGTGTCTCATCGGGAAAC
126	ZK1307.7	ZK1307.7	pR157	ZK1307.7a	ZK1307.7-1	ZK1307.7-1	CACCATGAGCAGTAGCACGGAAATTG	TCACTCTTCTTGAATTATCATTGC
126	ZK1307.7	ZK1307.7	pR158	ZK1307.7b	ZK1307.7-2	ZK1307.7-2	CACCATGAGCAGTAGCACGGAAATTG	TCACTCTTCTTGAATTATCATTGC
127	ZK643.3	seb-2	pR159	ZK643.3b	ZK643.3-1	SEB-2-1	CACCATGAATCCATCGATATCCACGG	TTAGAGTACGACGTGTTCGGTTTG
128	ZK813.5	ZK813.5	pR160	ZK813.5	ZK813.5-1	ZK813.5-1	CACCATGGCTATCACAGTCGAGTACG	TCACATGGCTTTCCCTCCAGG
129	ZK863.1	ZK863.1	pR161	ZK863.1	ZK863.1-1	ZK863.1-1	CACCATGAGCTCGGCAGAGGAAGAAC	CTACGCATGAGACATTGGAGATGG
130	C04E6.9	srd-16	/	/	/	/	CACCATGATAACGGACAGTGAATTGACAAG	TTATCTATTCAATTGTCTATTCCCGC
131	C44C3.11	srw-123	/	/	/	/	CACCCTTCTTATCAGGATTAACAAGATG	TCAACGACGAGAAATGACTTGAG
132	C44C3.5	srw-118	/	/	/	/	CACCATGTCTGTCTCTAATTGTGATTTGC	CTATTGCTGAGTAACAATAAATGG
133	C47E8.3	C47E8.3	/	/	/	/	CACCATGGAAGAAGATGATTATCAGATAGG	TTACAACCGCCACTCTTGAAGTTTTTC
134	D1014.2	D1014.2	/	/	/	/	CACCATGGCTACATTGGAGAAGAAGC	TCAATTCAAATGAAGTTTCTCGCG
135	F36D4.4	F36D4.4	/	/	/	/	CACCATGCAATTTGTAAATTGGGCTC	TTAAACAAGCGGAGAATCATCAATAATTG
136	F57H12.4	frpr-10	/	/	/	/	CACCATGTTGCCCAACAAAAAATACGC	TTACCAGTTCATGATAAAACGG
137	H27D07.5	srw-122	/	/	/	/	CACCATGTATATATCGGATTGCACTGATC	TCAAAGCTGCTTAAAATTGTTTAACG
138	H34P18.1	dmsr-12	/	/	/	/	CACCGGCCAAGGAATTATGTTGACGT	TCGTGATTTCCTTCAAAATGGTCGC
139	K06C4.9	frpr-12	/	/	/	/	CACCATGTTGCTTGTTTTTCTTCGTG	TTATGAGACGTTGATTTGATTTG
140	K12D9.4	srw-115	/	/	/	/	CACCATGTATCTATCGGACTGTAAATTGC	TTATAGGGTTTTTGACTGAGACGAG
141	T02D1.4	T02D1.4	/	/	/	/	CACCATGAATTCGTCAGTTTACAATGATAC	TTACAAGAAGGAGTCATCATTCG
142	T07D4.1	npr-20	/	/	/	/	CACCAGATGTTAAACGACACATTTCGA	TCAACGAATCCTGTGCATTCTG
143	T10E10.3	npr-38	/	/	/	/	CACCATGTTCCCATTCTTGGCAATAC	TTATATGAAAATGTATTGATGTTTAAT
144	T15B7.11	dmsr-14	/	/	/	/	CACCATGGTGGATGAACTAAATTGCACAC	TAAAAACTTAAGAAACAAAACACGATC
145	T15B7.13	dmsr-15	/	/	/	/	CACCGTATGTTAAAAAGCAAATAGTAATTATG	CAACTTTTTCAACTTAAAAACTATC
146	T27B2.1	dmsr-16	/	/	/	/	CACCATGTTATACCGGCCTGTTCACC	TTACACACTATTCAATTTATGTGCTACC
147	ZC404.11	dmsr-11	/	/	/	/	CACCATGGCATCTCAATATAATTGCACAC	TTAAAAACTTAATTCTAATTTTTGAAAT
148	ZC404.13	dmsr-9	/	/	/	/	CACCATGGCGGCTGAATATAATTGTACTC	TCAAATTACGTGAGACTCTACAAATG
149	ZK455.3	npr-9	/	/	/	/	CACCATGTCGTTGGGAAATGTCATC	TTAGAAGAAACACACAAAGAGCATC
