## Supplementary material for "System-wide mapping of neuropeptide-GPCR interactions in *C. elegans*": Data S3

### Sheet: Neuropeptide library
Neuropeptide precursor gene	Neuropeptide name	Peptide sequence	Modification(s)
flp-1 (F23B2.5)	FLP-1-1	SADPNFLRF	amidation (Cte)
	FLP-1-2	SQPNFLRF	amidation (Cte)
	FLP-1-3	ASGDPNFLRF	amidation (Cte)
	FLP-1-4	SDPNFLRF	amidation (Cte)
	FLP-1-5	AAADPNFLRF	amidation (Cte)
	FLP-1-6	KPNFLRF	amidation (Cte)
	FLP-1-7	AGSDPNFLRF	amidation (Cte)
	FLP-1-8	KPNFMRY	amidation (Cte)
	FLP-1-9	PNFMRY	amidation (Cte)
	FLP-1-10	PNFLRF	amidation (Cte)
flp-2 (W07E11.3)	FLP-2-1	SPREPIRF	amidation (Cte)
	FLP-2-2	LRGEPIRF	amidation (Cte)
flp-3 (W07E11.2)	FLP-3-1	SPLGTMRF	amidation (Cte)
	FLP-3-2	TPLGTMRF	amidation (Cte)
	FLP-3-3	EAEEPLGTMRF	amidation (Cte)
	pyroFLP-3-3	AEEPLGTMRF	amidation (Cte), pyroglutamation (Nte)
	FLP-3-4	NPLGTMRF	amidation (Cte)
	FLP-3-5	ASEDALFGTMRF	amidation (Cte)
	FLP-3-6	EDGNAPFGTMKF	amidation (Cte)
	pyroFLP-3-6	DGNAPFGTMKF	amidation (Cte), pyroglutamation (Nte)
	FLP-3-7	SAEPFGTMRF	amidation (Cte)
	FLP-3-8	SADDSAPFGTMRF	amidation (Cte)
	FLP-3-9	NPENDTPFGTMRF	amidation (Cte)
flp-4 (C18D1.3)	FLP-4-1	PTFIRF	amidation (Cte)
	FLP-4-2	ASPSFIRF	amidation (Cte)
flp-5 (C03G5.7)	FLP-5-1	GAKFIRF	amidation (Cte)
	FLP-5-2	AGAKFIRF	amidation (Cte)
	FLP-5-3	APKPKFIRF	amidation (Cte)
flp-6 (F07D3.2)	FLP-6-1	KSAYMRF	amidation (Cte)
	FLP-6-2	SAYMRF	amidation (Cte)
	pyroFLP-6-3	QDSEVEREMM	pyroglutamation (Nte)
flp-7 (F49E10.3)	FLP-7-1	SPMQRSSMVRF	amidation (Cte)
	FLP-7-2	TPMQRSSMVRF	amidation (Cte)
	FLP-7-3	SPMERSAMVRF	amidation (Cte)
	FLP-7-4	SPMDRSKMVRF	amidation (Cte)
	FLP-7-5	SSIDRASMVRL	amidation (Cte)
flp-8 (F31F6.4)	FLP-8-1	KNEFIRF	amidation (Cte)
	FLP-8-2	NEFIRF	amidation (Cte)
flp-9 (C36H8.3)	FLP-9-1	KPSFVRF	amidation (Cte)
	FLP-9-2	PSFVRF	amidation (Cte)
flp-10 (T06C10.4)	FLP-10-1	QPKARSGYIRF	amidation (Cte)
	pyroFLP-10-1	PKARSGYIRF	amidation (Cte), pyroglutamation (Nte)
flp-11 (K02G10.4)	FLP-11-1	AMRNALVRF	amidation (Cte)
	FLP-11-2	ASGGMRNALVRF	amidation (Cte)
	FLP-11-3	NGAPQPFVRF	amidation (Cte)
	FLP-11-4	SPLDEEDFAPESPLQ	amidation (Cte)
flp-12 (C05E11.8)	FLP-12-1	RNKFEFIRF	amidation (Cte)
	FLP-12-2	NKFEFIRF	amidation (Cte)
flp-13 ( F33D4.3)	FLP-13-1	AMDSPLIRF	amidation (Cte)
	FLP-13-2	AADGAPLIRF	amidation (Cte)
	FLP-13-3	APEASPFIRF	amidation (Cte)
	FLP-13-4	ASPSAPLIRF	amidation (Cte)
	FLP-13-5	SPSAVPLIRF	amidation (Cte)
	FLP-13-6	ASSAPLIRF	amidation (Cte)
	FLP-13-7	SAAAPLIRF	amidation (Cte)
flp-14 (Y37D8A.15)	FLP-14-1	KHEYLRF	amidation (Cte)
	FLP-14-2	HEYLRF	amidation (Cte)
flp-15 (ZK525.1)	FLP-15-1	GGPQGPLRF	amidation (Cte)
	FLP-15-2	RGPSGPLRF	amidation (Cte)
	FLP-15-3	GPSGPLRF	amidation (Cte)
flp-16 (F15D4.8)	FLP-16-1	AQTFVRF	amidation (Cte)
	FLP-16-2	GQTFVRF	amidation (Cte)
flp-17 (C52D10.11)	FLP-17-1	KSAFVRF	amidation (Cte)
	FLP-17-2	KSQYIRF	amidation (Cte)
	FLP-17-3	SAFVRF	amidation (Cte)
	FLP-17-4	SQYIRF	amidation (Cte)
flp-18 (Y48D7A.2)	FLP-18-1	GAMPGVLRF	amidation (Cte)
	FLP-18-2	EMPGVLRF	amidation (Cte)
	pyroFLP-18-2	MPGVLRF	amidation (Cte), pyroglutamation (Nte)
	FLP-18-3	SVPGVLRF	amidation (Cte)
	FLP-18-4	EIPGVLRF	amidation (Cte)
	pyroFLP-18-4	IPGVLRF	amidation (Cte), pyroglutamation (Nte)
	FLP-18-5	SEVPGVLRF	amidation (Cte)
	FLP-18-6	DVPGVLRF	amidation (Cte)
	FLP-18-7	DFDGAMPGVLRF	amidation (Cte)
	FLP-18-8	SYFDEKKSVPGVLRF	amidation (Cte)
flp-19 (M79.4)	FLP-19-1	WANQVRF	amidation (Cte)
	FLP-19-2	ASWASSVRF	amidation (Cte)
flp-20 (E01H11.3)	FLP-20-1	AMMRF	amidation (Cte)
	FLP-20-2	AVFRM	amidation (Cte)
	FLP-20-3	SVFRL	amidation (Cte)
flp-21 (C26F1.10)	FLP-21-1	GLGPRPLRF	amidation (Cte)
flp-22 (F39H2.1)	FLP-22-1	SPSAKWMRF	amidation (Cte)
flp-23 (F22B7.2)	FLP-23-1	VVGQQDFLRF	amidation (Cte)
	FLP-23-2	EGHPEFMSQIAPPRRNDFLRF	amidation (Cte)
	pyroFLP-23-2	GHPEFMSQIAPPRRNDFLRF	amidation (Cte), pyroglutamation (Nte)
	FLP-23-3	NDFLRF	amidation (Cte)
flp-24 (C24A1.1)	FLP-24-1	VPSAGDMMVRF	amidation (Cte)
flp-25 (K04H4.7)	FLP-25-1	DYDFVRF	amidation (Cte)
	FLP-25-2	ASYDYIRF	amidation (Cte)
flp-26 (R173.4)	FLP-26-1	EFNADDLTLRF	amidation (Cte)
	FLP-26-2	GGAGEPLAFSPDMLSLRF	amidation (Cte)
	FLP-26-3	FRLPFQFFGANEDFNSGLT	/
	FLP-26-4	NYYESKPY	/
	FLP-26-5	FNADDLTLRF	amidation (Cte)
	pyroFLP-26-5	FNADDLTLRF	amidation (Cte), pyroglutamation (Nte)
flp-27 ( C25H3.5)	FLP-27-1	GLGGRMRF	amidation (Cte)
	pyroFLP-27-2	PIDEERPIFME	pyroglutamation (Nte)
	FLP-27-3	EASAFGDIIGELKGKGLGGRMRF	amidation (Cte)
	pyroFLP-27-3	ASAFGDIIGELKGKGLGGRMRF	amidation (Cte), pyroglutamation (Nte)
	pyroFLP-27-4	PIDEERPIFMERREASAFGDIIGELKGKGLGGRMRF	amidation (Cte), pyroglutamation (Nte)
	FLP-27-4	QPIDEERPIFMERREASAFGDIIGELKGKGLGGRMRF	amidation (Cte)
flp-28 (W07E11.4)	FLP-28-1	APNRVLMRF	amidation (Cte)
flp-32 (R03A10.2)	FLP-32-1	AMRNSLVRF	amidation (Cte)
flp-33 (T07D10.6)	FLP-33-1	APLEGFEDMSGFLRTIDGIQKPRF	amidation (Cte)
	FLP-33-2	TIDGIQKPRF	amidation (Cte)
flp-34 (R09A1.5)	FLP-34-1	ALNRDSLVASLNNAERLRF	amidation (Cte)
	FLP-34-2	ADISTFASAINNAGRLRY	amidation (Cte)
	FLP-34-3	LPLEKKADISTFASAINNAGRLRY	amidation (Cte)
	FLP-34-4	DSLVASLNNAERLRF	amidation (Cte)
nlp-1 (C01C4.1)	NLP-1-1	MDANAFRMSF	amidation (Cte)
	NLP-1-2	MDPNAFRMSF	amidation (Cte)
	NLP-1-3	VNLDPNSFRMSF	amidation (Cte)
	NLP-1-4	STVGYNLDARNYFVGL	amidation (Cte)
nlp-2 (T24D8.5)	NLP-2-1	SIALGRSGFRP	amidation (Cte)
	NLP-2-2	SMAMGRLGLRP	amidation (Cte)
	NLP-2-3	SMAYGRQGFRP	amidation (Cte)
nlp-3 (F48C11.3)	NLP-3-1	AINPFLDSM	amidation (Cte)
	NLP-3-2	AVNPFLDSI	amidation (Cte)
	NLP-3-3	YFDSLAGQSL	amidation (Cte)
nlp-4 (F59C6.6)	NLP-4-1	SLILFVILLVAFAAARPVSEEVDRV	/
	NLP-4-2	RPVSEEVDRV	/
	NLP-4-3	PVSEEVDRV	/
	NLP-4-4	DYDPRTEAPRRLPADDDEVDGEDRV	/
	NLP-4-5	LPADDDEVDGEDRV	/
	NLP-4-6	DYDPRTDAPIRVPVDPEAEGEDRV	/
nlp-5 (F35C11.1)	NLP-5-1	SVSQLNQYAGFDTLGGMGL	amidation (Cte)
	NLP-5-2	ALSTFDSLGGMGL	amidation (Cte)
	NLP-5-3	ALQHFSSLDTLGGMGF	amidation (Cte)
nlp-6 (T23E7.4	NLP-6-1	APKQMVFGF	amidation (Cte)
	NLP-6-2	YKPRSFAMGF	amidation (Cte)
	NLP-6-3	AAMRSFNMGF	amidation (Cte)
	NLP-6-4	LIMGL	amidation (Cte)
	NLP-6-5	MAAPKQMVFGF	amidation (Cte)
nlp-7 (F18E9.2)	NLP-7-1	QADFDDPRMFTSSF	amidation (Cte)
	NLP-7-2	SMDDLDDPRLMTMSF	amidation (Cte)
	NLP-7-3	MILPSLADLHRYTMYD	/
	NLP-7-4	LYLKQADFDDPRMFTSSF	amidation (Cte)
	NLP-7-5	GSDIDDPRFFSGAF	amidation (Cte)
nlp-8 (D2005.2)	NLP-8-1	AFDRFDNSGVFSFGA	/
	NLP-8-2	AFDRMDNSDFFGA	/
	NLP-8-3	SFDRMGGTEFGLM	/
	NLP-8-4	YPYLIFPASPSSGDSRRLV	/
	NLP-8-5	PYLIFPASPSSGDSRRLV	/
	NLP-8-6	PYLIFPASPSSGDS	/
	NLP-8-7	YPYLIFPASPSSGDS	/
	NLP-8-8	FDRYDDETAYGYGFDNHIF	/
nlp-9 (E03D2.2)	NLP-9-1	GGARAFYGFYNAGNS	/
	NLP-9-2	GGGRAFNHNANLFRFD	/
	NLP-9-3	GGGRAFAGSWSPYLE	/
	NLP-9-4	GGGRAFAGSWSPYLERFYDY	/
	NLP-9-5	TPIAEAQGAPEDVDDRRELE	/
	NLP-9-6	TPIAEAQGAPEDVDD	/
nlp-10 (F37A8.4)	NLP-10-1	AIPFNGGMY	amidation (Cte)
	NLP-10-2	STMPFSGGMY	amidation (Cte)
	NLP-10-3	AAIPFSGGMY	amidation (Cte)
	NLP-10-4	GAMPFSGGMY	amidation (Cte)
nlp-11 (ZK1320.10)	NLP-11-1	HISPSYDVEIDAGNMRNLLDI	amidation (Cte)
	NLP-11-2	SAPMASDYGNQFQMYNRLIDA	amidation (Cte)
	NLP-11-3	SPAISPAYQFENAFGLSEALERA	amidation (Cte)
nlp-12 (M01D7.5)	NLP-12-1	DYRPLQF	amidation (Cte)
	NLP-12-2	DGYRPLQF	amidation (Cte)
nlp-13 (E03D2.1)	NLP-13-1	NDFSRDIMSF	amidation (Cte)
	NLP-13-2	SGNTADLYDRRIMAF	amidation (Cte)
	pyroNLP-13-3	PSYDRDIMSF	amidation (Cte), pyroglutamation (Nte)
	NLP-13-4	SAPSDFSRDIMSF	amidation (Cte)
	NLP-13-5	SSSMYDRDIMSF	amidation (Cte)
	NLP-13-6	SPVDYDRPIMAF	amidation (Cte)
	NLP-13-7	AEDYERQIMAF	amidation (Cte)
nlp-14 (D1009.4)	NLP-14-1	ALDGLDGSGFGFD	/
	NLP-14-2	ALNSLDGAGFGFE	/
	NLP-14-3	ALDGLDGAGFGFD	/
	NLP-14-4	ALNSLDGQGFGFE	/
	NLP-14-5	ALNSLDGNGFGFD	/
nlp-15 (CC4.2)	NLP-15-1	AFDSLAGSGFDNGFN	/
	NLP-15-2	AFDSLAGSGFGAFN	/
	NLP-15-3	AFDSLAGSGFSGFD	/
	NLP-15-4	AFDSLAGQGFTGFE	/
	NLP-15-5	AFDTVSTSGFDDFKL	/
	NLP-15-6	AFDTVSTSGFDDF	/
nlp-16 (T13A10.5)	NLP-16-1	STEHHRV	/
	NLP-16-2	SEGHPHE	/
	NLP-16-3	ATHSPEGHIVAKDDHHGHE	/
	NLP-16-4	SSDSHHGHQ	/
	NLP-16-5	SVDEHHGHQ	/
	NLP-16-6	NAEDHHEHQ	/
	NLP-16-7	SEHVEHQAEMHEHQ	/
	NLP-16-8	STQEVSGHPEHHLV	/
	NLP-16-9	GLYSSERTEEEVEISHGMHHRE	/
	NLP-16-10	HSEHLPHPDPPSHTA	/
nlp-17 (Y45F10A.5)	NLP-17-1	GSLSNMMRI	amidation (Cte)
	pyroNLP-17-2	QEYVQFPNEGVVPCESCNLGTLMRI	amidation (Cte), pyroglutamation (Nte)
	pyroNLP-17-3	MSRQQEYVQFPNEGVVPCESCNLGTLMRI	amidation (Cte), pyroglutamation (Nte)
nlp-18 (F33A8.2)	NLP-18-1	SPYRAFAFA	/
	NLP-18-2	ARYGFA	/
	NLP-18-3	SPYRTFAFA	/
	NLP-18-4	ASPYGFAFA	/
	NLP-18-5	SDEENLDFLE	/
	NLP-18-6	GQFSSFA	/
nlp-19 (K09C8.6)	NLP-19-1	IGLRLPNFL	/
	NLP-19-2	IGLRLPNFLRF	/
	NLP-19-3	IGLRLPNML	/
	NLP-19-4	IGLRLPNMLKF	/
	NLP-19-5	MGMRLPNIIFL	/
	NLP-19-6	MGMRLPNIIFLRNE	/
nlp-20 (F45E4.8)	NLP-20-1	FAFAFA	/
	NLP-20-2	SGPQAHEGAGMRFAFA	/
	NLP-20-3	APKEFARFARASFA	/
	NLP-20-4	ASQYSDDDSELMSNNERFA	/
nlp-21 (Y47D3B.2)	NLP-21-1	GGARAMLH	/
	NLP-21-2	GGARAFSADVGDDY	/
	NLP-21-3	GGARAFYDE	/
	NLP-21-4	GGARAFLTEM	/
	NLP-21-5	GGARVFQGFEDE	/
	NLP-21-6	GGARAFMMD	/
	NLP-21-7	GGGRAFGDMM	/
	NLP-21-8	GGARAFVENS	/
	NLP-21-9	GGGRSFPVKPGRLDD	/
	pyroNLP-21-10	YTSELEEDE	pyroglutamation (Nte)
nlp-22 (T24D8.3)	NLP-22-1	SIAIGRAGFRP	amidation (Cte)
nlp-23 ( T24D8.4)	NLP-23-1	LYISRQGFRPA	/
	NLP-23-2	SMAIGRAGMRP	amidation (Cte)
	NLP-23-3	AFAAGWNR	amidation (Cte)
nlp-24 ( F35B12.7)	pyroNLP-24-1	WGGGPYGGYGP	pyroglutamation (Nte)
	NLP-24-2	GYGGGYGG	amidation (Cte)
	NLP-24-3	YGGYG	amidation (Cte)
	NLP-24-5	GPYGGYG	amidation (Cte)
	NLP-24-6	GPYGYG	amidation (Cte)
	NLP-24-7	GPYGGGGLVGALL	amidation (Cte)
	pyroNLP-24-8	WGGGPYGGYGPRGYGGGYGG	amidation (Cte), pyroglutamation (Nte)
	NLP-24-9	YGGYGGRGPYGGYGGRGPYGYG	amidation (Cte)
nlp-25 (Y43F8C.1)	pyroNLP-25-1	WGGGYGNPYGGY	amidation (Cte), pyroglutamation (Nte)
	pyroNLP-25-2	WGGGWNN	amidation (Cte), pyroglutamation (Nte)
	pyroNLP-25-3	WGGGWNNGGGYGNPYGGY	amidation (Cte), pyroglutamation (Nte)
	NLP-25-4	GGGYGGGYGGGFGAQQAYNVQNAA	/
	NLP-25-5	IGTEVAEGVLVAEEVSEAI	amidation (Cte)
nlp-26 (Y43F8C.2)	pyroNLP-26-1	FGFGGQQSFG	amidation (Cte), pyroglutamation (Nte)
	NLP-26-2	GGQFGGMQ	/
	NLP-26-3	GGFNGN	/
	NLP-26-4	GGFGQQSQFG	amidation (Cte)
	NLP-26-5	GGNQFG	amidation (Cte)
	NLP-26-6	GGSQFN	amidation (Cte)
	NLP-26-7	GGFGF	amidation (Cte)
	pyroNLP-26-8	FGFGGQQSFGGRGGQFGGMQRGGFNGN	pyroglutamation (Nte)
	NLP-26-9	GGSQFNGRGGNQFG	amidation (Cte)
nlp-27 (B0213.2)	pyroNLP-27-1	WGYGGMPYGGYGGMGGYGMGGYGMGY	pyroglutamation (Nte)
	NLP-27-2	MWGSPYGGYGGYGGYGGW	amidation (Cte)
nlp-28 (B0213.3) nlp-29 (B0213.4) nlp-30 (B0213.5) nlp-31 (B0213.6)	pyroNLP-28/29/30/31-1	WGYGGY	amidation (Cte), pyroglutamation (Nte)
	NLP-28/29/30/31-2	GYGGYGGY	amidation (Cte)
	NLP-28-3/29-3/31-4	GMYGGY	amidation (Cte)
	NLP-28/29-4	GMYGGW	amidation (Cte)
	pyroNLP-28/29-5	WGYGGYGRGYGGYGGYGRGMYGGY	amidation (Cte), pyroglutamation (Nte)
	NLP-28/29-6	GMYGGYGRGMYGGW	amidation (Cte)
	NLP-28/29-7	GMYGGYGRGMYGGYGRGMYGGW	amidation (Cte)
	NLP-30/31-3	GYGGY	amidation (Cte)
	NLP-30-4	GMW	amidation (Cte)
	NLP-30/31-5	PYGGYGW	amidation (Cte)
	pyroNLP-30-6	WGYGGYGRGYGGYGGYGRGYGGY	amidation (Cte), pyroglutamation (Nte)
	NLP-30-7	GYGGYGRGMWGRPYGGYGW	amidation (Cte)
	pyroNLP-31-6	WGYGGYGRGYGGYGGYGRGYGGYGGY	amidation (Cte), pyroglutamation (Nte)
	NLP-31-7	GYGGYGRGMYGGYGRPYGGYGW	amidation (Cte)
nlp-32 (F30H5.2)	NLP-32-1	YGGWG	amidation (Cte)
	NLP-32-2	GGW	amidation (Cte)
	NLP-32-3	GG	amidation (Cte)
	NLP-32-4	GYG	amidation (Cte)
	NLP-32-5	GGGWG	amidation (Cte)
	NLP-32-6	GGGW	amidation (Cte)
	NLP-32-7	GGG	amidation (Cte)
	NLP-32-8	FGYGG	amidation (Cte)
	NLP-32-9	GFYGG	amidation (Cte)
	NLP-32-10	GW	amidation (Cte)
	NLP-32-11	YGGWGGRGGWGRGGGRGYG	amidation (Cte)
	NLP-32-12	GGGWGGRGGGWGRGGGGRGFYGG	amidation (Cte)
nlp-33 (T19C4.7)	NLP-33-1	QWGYGGPYGGYGGGYGGGPWGYGGGW	/
	pyroNLP-33-2	WGYGGPYGGYGGGYGGGPWGYGGGW	pyroglutamation (Nte)
	NLP-33-3	HWGGYGGGPWGGYGGGPWGGYY	/
	NLP-33-4	HWGGYGGGPWGGYGGGPWGGYY	amidation (Cte)
	NLP-33-5	RHWGGYGGGPWGGYGGGPWGGYY	/
	NLP-33-6	RHWGGYGGGPWGGYGGGPWGGYY	amidation (Cte)
nlp-34 (B0213.17)	NLP-34-1	PYGYGGYGGW	/
	NLP-34-2	PYGYGW	amidation (Cte)
nlp-35 (C33A12.2)	NLP-35-1	AVVSGYDNIYQVLAPRF	/
	NLP-35-2	ARMMSFDAEAPQYLQHLLQNLKPRF	/
nlp-36 (B0464.3)	NLP-36-1	DDDVTALERWGY	/
	NLP-36-2	NIDMKLGPH	/
	NLP-36-3	SMVARQIPQTVVADH	/
nlp-37, pdf-2 (F48B9.4)	NLP-37-1	NNAEVVNHILKNFGALDRLGDV	amidation (Cte)
nlp-38 (C01A2.7)	NLP-38-1	VLGWNKAHGLW	amidation (Cte)
	NLP-38-2	TPQNWNKLNSLW	amidation (Cte)
	NLP-38-3	SPAQWQRANGLW	amidation (Cte)
	NLP-38-4	ASDDRVLGWNKAHGLW	amidation (Cte)
	NLP-38-5	SNLSPRFL	amidation (Cte)
	NLP-38-6	SNLSPRFLGRMTFARIPKISPAQWQRANGLW	amidation (Cte)
nlp-39 (C54C8.9)	NLP-39-1	EVPNFQADNVPEAGGRV	/
	pyroNLP-39-1	VPNFQADNVPEAGGRV	pyroglutamation (Nte)
	NLP-39-2	EVPNFQADNVPEAG	amidation (Cte)
	pyroNLP-39-2	VPNFQADNVPEAG	amidation (Cte), pyroglutamation (Nte)
	NLP-39-3	LDSPIPEFYSTGRSTRVPSHRHRIPRL	amidation (Cte)
nlp-40 (Y74C9A.2)	NLP-40-1	APSAPAGLEEKL	/
	NLP-40-2	MVAWQPM	/
	pyroNLP-40-3	QPAAADTFLGFVPQ	pyroglutamation (Nte)
	NLP-40-4	APSAPAGLEEKLR	/
nlp-41 (C04H5.8)	NLP-41-1	APGLFELPSRSV	/
	NLP-41-2	APGLFELPSRSVRLI	/
nlp-42 (Y80D3A.10)	NLP-42-1	SALLQPENNPEWNQLGWAW	amidation (Cte)
	NLP-42-2	NPDWQDLGFAW	amidation (Cte)
nlp-43 (C45G9.13)	NLP-43-1	KQFYAWA	amidation (Cte)
nlp-44, capa-1 (Y23B4A.2)	NLP-44-1	APHPSSALLVPYPRV	amidation (Cte)
	NLP-44-2	LYMARV	amidation (Cte)
	NLP-44-3	AFFYTPRI	amidation (Cte)
nlp-45 (T01B6.4)	NLP-45-1	RNLLVGRYGFRI	amidation (Cte)
nlp-46 (T28H10.4)	NLP-46-1	NIAIGRGDGLRP	amidation (Cte)
nlp-47 (F36H12.1)	pyroNLP-47-1	MTFTDQWT	pyroglutamation (Nte)
nlp-48 (C38C10.6)	NLP-48-1	GVGDVPSMFFSPFRMM	amidation (Cte)
nlp-49 (H05L03.3)	NLP-49-1	WADGTEDSNIDQLMSRVYRTVLLKS	/
	NLP-49-2	SPSMGLSLAEYMASPQGGDNFHFMPS	amidation (Cte)
nlp-50 (F41G3.1)	NLP-50-1	SLENFWRNIHLQMPS	amidation (Cte)
	NLP-50-2	TEGLSRASANAYYRL	amidation (Cte)
nlp-51 (T24F1.5)	NLP-51-1	SQTQEANIQPFIRF	/
nlp-52 (F42G9.4)	NLP-52-1	GDVKSVFFSPFRMV	amidation (Cte)
nlp-54, trh-1 (C30H6.10)	NLP-54-1	GRELF	amidation (Cte)
	NLP-54-2	ANELF	amidation (Cte)
nlp-58 (T07C12.15)	NLP-58-1	SGPSSASEGEAYAFPGLRGLR	amidation (Cte)
	NLP-58-2	VPMMSLKGLR	amidation (Cte)
	NLP-58-3	DPTYHKRVPMMSLKGLR	amidation (Cte)
nlp-62 (F33D11.8)	NLP-62-1 (C1-C8)	CFFNPITCY	disulfide bridge C1-C8
	NLP-62-2 (C10-C17)	RVEIIERNRCFFNPITCY	disulfide bridge C10-C17
nlp-64 (M02E1.2)	NLP-64-1 (C2-C9)	PCYYSPIQCLI	disulfide bridge C2-C9
	NLP-64-2 (C4-C11)	FKPCYYSPIQCLI	disulfide bridge C4-C11
nlp-66 (R08B4.5)	NLP-66-1 (C9-C16)	SIDEDFSNCFLSPVQCMLPSS	disulfide bridge C9-C16
nlp-67 (R11.2)	NLP-67-1 (C2-C9)	NCYFSPIQCLFT	disulfide bridge C2-C9
	NLP-67-2 (C6-C13)	SYPRNCYFSPIQCLFT	disulfide bridge C6-C13
nlp-71 (Y73B6BL.35)	NLP-71-1 (C2-C9)	NCYFSPIQCVLMERR	disulfide bridge C2-C9
	NLP-71-2 (C15-C22)	AHNIDTRALNQFKNCYFSPIQCVLMERR	disulfide bridge C15-C22
nlp-72, lury-1 (Y75B8A.11)	NLP-72-1	PALLSRY	amidation (Cte)
	NLP-72-2	AVLPRY	amidation (Cte)
nlp-73 (ZK287.3)	NLP-73-1	FMSFAGP	amidation (Cte)
	NLP-73-2	NRQCLLNAGLSQGCDFSDLLHAQTQA	/
	NLP-73-3	NRQCLLNAGLSQGCDFSDLLHAQTQARKFMSFAGP	amidation (Cte)
nlp-74, pdf-1 (T07E3.6)	PDF-1-1	SNAELINGLIGMDLGKLSAV	amidation (Cte)
	PDF-1-2	SNAELINGLLSMNLNKLSGA	amidation (Cte)
	PDF-1-3	SPLLYRAPQMYDDVQFV	/
	PDF-1-4	SPLLYRAPQYQMYDDVQFV	/
nlp-75, ntc-1 (F39C12.4)	NTC-1-1 (C1-C6)	CFLNSCPYRRY	amidation (Cte), disulfide bridge C1-C6
