## Supplementary material for "System-wide mapping of neuropeptide-GPCR interactions in *C. elegans*": Data S5

### Sheet: Blad1
Peptide ID	RLU Positive Control		Avg +	RLU Negative Control		Avg -	RLU Peptide (10 µM)				Avg Test	p value - vs +	p value pep vs +	p value pep vs -
FLP-1-1	0.162184	0.301842	0.232013	0.00226387	0.00352896	0.00289642	0.00125876	0.00114297	0.00353844	0.00432061	0.0025652	0.0003	<0.0001	>0.9999
FLP-1-2	0.138807	0.330272	0.234539	0.00110785	0.00474478	0.00292631	0.00164331	0.00125684	0.0059357	0.00468514	0.00338025	0.0002	<0.0001	>0.9999
FLP-1-3	0.160333	0.350718	0.255525	0.00455972	0.00349257	0.00402615	0.00149898	0.00108311	0.00482201	0.00327513	0.00266981	<0.0001	<0.0001	0.9996
FLP-1-4	0.160667	0.286572	0.22362	0.00192771	0.0104611	0.00619439	0.00142002	0.000620113	0.00571579	0.00480826	0.00314105	0.0006	<0.0001	0.998
FLP-1-5	0.151486	0.321906	0.236696	0.0115082	0.00332864	0.00741841	0.00300456	0.00130431	0.00716759	0.00673798	0.00455361	0.0003	<0.0001	0.9982
FLP-1-6	0.128944	0.354181	0.241562	0.00608093	0.00439482	0.00523788	0.00238251	0.00138664	0.0234277	0.005398	0.00814871	0.0002	<0.0001	0.9982
FLP-1-7	0.116831	0.25794	0.187385	0.00164938	0.0201244	0.0108869	0.00131516	0.00331473	0.0103163	0.00386636	0.00470314	0.0073	0.0009	0.9918
FLP-1-8	0.147925	0.279187	0.213556	0.000870343	0.00776254	0.00431644	0.000641489	0.000993506	0.00831227	0.00169912	0.00291159	0.001	0.0001	0.9996
FLP-1-9	0.144647	0.359388	0.252018	0.000512164	0.00428454	0.00239835	0.00227243	0.000901042	0.00703964	0.00240115	0.00315357	<0.0001	<0.0001	0.9999
FLP-1-10	0.140077	0.394673	0.267375	0.00184961	0.00696125	0.00440543	0.000971492	0.00138777	0.0101837	0.0139909	0.00663347	<0.0001	<0.0001	0.9989
FLP-2-1	0.151877	0.393965	0.272921	0.00135495	0.00717169	0.00426332	0.00123851	0.000495308	0.00567788	0.003864	0.00281892	<0.0001	<0.0001	0.9995
FLP-2-2	0.154976	0.365871	0.260423	0.000866554	0.00506807	0.00296731	0.00116849	0.000529233	0.0286821	0.00236001	0.00818497	<0.0001	<0.0001	0.9941
FLP-3-1	0.379056	0.726388	0.552722	0.0135551	0.0112081	0.0123816	0.00462669	0.00381505	0.0350714	0.00611239	0.0124064	<0.0001	<0.0001	>0.9999
FLP-3-2	0.39458	0.684051	0.539316	0.00822397	0.0261862	0.0172051	0.0207099	0.00483662	0.0443989	0.00402002	0.0184914	<0.0001	<0.0001	0.9996
FLP-3-3	0.311236	0.703523	0.507379	0.00616085	0.0378614	0.0220111	0.0162712	0.00107495	0.0322327	0.00533532	0.0137286	<0.0001	<0.0001	0.9853
FLP-3-4	0.317393	0.708691	0.513042	0.0255332	0.0221025	0.0238179	0.0125309	0.00266587	0.0278871	0.00765079	0.0126837	<0.0001	<0.0001	0.9736
FLP-3-5	0.361776	0.712373	0.537074	0.00633254	0.0214799	0.0139062	0.00714093	0.00367967	0.00752348	0.013395	0.00793478	<0.0001	<0.0001	0.9923
FLP-3-6	0.421859	0.736069	0.578964	0.0187534	0.0110316	0.0148925	0.0219233	0.00377134	0.0116617	0.0236607	0.0152542	<0.0001	<0.0001	>0.9999
FLP-3-7	0.431612	0.684707	0.55816	0.0151967	0.0324173	0.023807	0.0110508	0.0152665	0.0374534	0.00380653	0.0168943	<0.0001	<0.0001	0.9897
FLP-3-8	0.375348	0.680997	0.528173	0.011001	0.0313727	0.0211869	0.0107534	0.00702369	0.0365752	0.00462905	0.0147453	<0.0001	<0.0001	0.9911
FLP-3-9	0.40186	0.729344	0.565602	0.00839897	0.0198867	0.0141429	0.0219851	0.00506923	0.0215308	0.00384742	0.0131081	<0.0001	<0.0001	0.9998
pyroFLP-3-3	0.41832	0.712704	0.565512	0.0108007	0.0139803	0.0123905	0.0156573	0.0113628	0.025219	0.0171437	0.0173457	<0.0001	<0.0001	0.9947
pyroFLP-3-6	0.290822	0.714686	0.502754	0.0053865	0.00784677	0.00661663	0.00797362	0.000661977	0.00741408	0.00895126	0.00625023	<0.0001	<0.0001	>0.9999
FLP-4-1	0.247367	0.434017	0.340692	0.00321267	0.0113555	0.00728408	0.00131222	0.00197088	0.0103413	0.0101822	0.00595165	<0.0001	<0.0001	0.9996
FLP-4-2	0.288022	0.41362	0.350821	0.000778479	0.00938324	0.00508086	0.00134416	0.00279662	0.00912064	0.00845285	0.00542857	<0.0001	<0.0001	>0.9999
FLP-5-1	0.462391	0.201208	0.331799	0.002589	0.00298074	0.00278487	0.004623	0.00259582	0.0022703	0.00149408	0.0027458	<0.0001	<0.0001	>0.9999
FLP-5-2	0.488034	0.230615	0.359324	0.00577036	0.00179024	0.0037803	0.0060841	0.00240809	0.00311918	0.00194403	0.00338885	<0.0001	<0.0001	>0.9999
FLP-5-3	0.47252	0.168333	0.320427	0.013536	0.00160514	0.00757055	0.0171728	0.0149436	0.00159635	0.00126261	0.00874384	<0.0001	<0.0001	0.9997
FLP-6-1	0.504445	0.243746	0.374096	0.0054151	0.00185765	0.00363638	0.00370696	0.00183607	0.00190286	0.00171309	0.00228974	<0.0001	<0.0001	0.9996
FLP-6-2	0.457553	0.221941	0.339747	0.00271183	0.00849925	0.00560554	0.00252292	0.00336718	0.00331488	0.00250929	0.00292856	<0.0001	<0.0001	0.9985
pyroFLP-6-3	0.470456	0.254758	0.362607	0.00425592	0.0046391	0.00444751	0.00189342	0.00205049	0.00597322	0.00113104	0.00276205	<0.0001	<0.0001	0.9994
FLP-7-1	0.305774	0.40013	0.352952	0.00132461	0.0091424	0.00523351	0.00899691	0.0095324	0.0096427	0.0112186	0.00984765	<0.0001	<0.0001	0.9954
FLP-7-2	0.253947	0.340534	0.29724	0.00458853	0.00865503	0.00662178	0.00263043	0.000990745	0.00862376	0.00813938	0.00509608	<0.0001	<0.0001	0.9995
FLP-7-3	0.274159	0.360928	0.317544	0.00594872	0.00828471	0.00711672	0.0010021	0.00134687	0.0108545	0.0106121	0.00595389	<0.0001	<0.0001	0.9997
FLP-7-4	0.422437	0.215476	0.318956	0.00634191	0.00565328	0.00599759	0.0101971	0.00169987	0.00194084	0.00151432	0.00383804	<0.0001	<0.0001	0.999
FLP-7-5	0.276076	0.387649	0.331862	0.000938108	0.0105305	0.0057343	0.00483023	0.00212459	0.012271	0.0104288	0.00741364	<0.0001	<0.0001	0.9994
FLP-8-1	0.684777	0.704178	0.694477	0.00700066	0.0192795	0.0131401	0.00844241	0.00598195	0.0120959	0.00292096	0.0073603	<0.0001	<0.0001	0.9928
FLP-8-2	0.682977	0.701188	0.692083	0.0075266	0.0131197	0.0103231	0.0268327	0.0025486	0.00597015	0.0138761	0.0123069	<0.0001	<0.0001	0.9992
FLP-9-1	0.169176	0.334272	0.251724	0.00372621	0.00628395	0.00500508	0.0033573	0.000504947	0.0101752	0.0189794	0.00825421	<0.0001	<0.0001	0.9977
FLP-9-2	0.198828	0.397215	0.298022	0.00486099	0.00631217	0.00558658	0.0325386	9.34496e-05	0.00889614	0.00405687	0.0113963	<0.0001	<0.0001	0.9927
FLP-10-1	0.142876	0.417248	0.280062	0.00101579	0.00891885	0.00496732	0.000784569	0.000854198	0.0126933	0.00463392	0.0047415	<0.0001	<0.0001	>0.9999
pyroFLP-10-1	0.13872	0.441809	0.290265	0.000735204	0.0093514	0.0050433	0.000699783	0.000844825	0.0235595	0.00618427	0.0078221	<0.0001	<0.0001	0.9983
FLP-11-1	0.161191	0.373352	0.267272	0.00387039	0.00865669	0.00626354	0.000378231	0.000559026	0.00966925	0.00876913	0.00484391	<0.0001	<0.0001	0.9996
FLP-11-2	0.16095	0.378	0.269475	0.000541213	0.0190706	0.0098059	0.000515813	0.000468452	0.0279648	0.0103904	0.00983486	<0.0001	<0.0001	>0.9999
FLP-11-3	0.175216	0.428632	0.301924	0.000659077	0.0267355	0.0136973	0.00170636	0.00108755	0.0171633	0.00713706	0.00677356	<0.0001	<0.0001	0.9897
FLP-11-4	0.0934057	0.309583	0.201494	0.00131004	0.00673679	0.00402342	0.00137405	0.0012233	0.00700155	0.00156452	0.00279085	0.0022	0.0003	0.9997
FLP-12-1	0.729281	0.666664	0.697973	0.00698626	0.007273	0.00712963	0.0145337	0.00317634	0.0149359	0.00899754	0.0104109	<0.0001	<0.0001	0.9977
FLP-12-2	0.489589	0.678284	0.583937	0.00892227	0.00563147	0.00727687	0.0200975	0.00639917	0.00687629	0.00779266	0.0102914	<0.0001	<0.0001	0.998
FLP-13-1	0.2904	0.412262	0.351331	0.00232357	0.0118082	0.00706591	0.00231745	0.00215305	0.0114251	0.0109932	0.00672219	<0.0001	<0.0001	>0.9999
FLP-13-2	0.315835	0.43689	0.376363	0.000982777	0.00966473	0.00532375	0.0103891	0.0012594	0.0103623	0.00908539	0.00777405	<0.0001	<0.0001	0.9987
FLP-13-3	0.356987	0.570919	0.463953	0.0104963	0.00603089	0.00826357	0.0112709	0.0205166	0.0139065	0.00138831	0.0117706	<0.0001	<0.0001	0.9973
FLP-13-4	0.428465	0.550966	0.489716	0.00922463	0.00729075	0.00825769	0.0120779	0.00413166	0.00809271	0.00119966	0.00637549	<0.0001	<0.0001	0.9992
FLP-13-5	0.231913	0.29943	0.265672	0.00464921	0.0105532	0.00760122	0.00431072	0.00591585	0.0222094	0.0197032	0.0130348	<0.0001	<0.0001	0.9936
FLP-13-6	0.287375	0.248898	0.268137	0.00404447	0.00959196	0.00681821	0.00162245	0.00210754	0.012035	0.0159558	0.00793022	<0.0001	<0.0001	0.9997
FLP-13-7	0.276506	0.380924	0.328715	0.000583888	0.0106371	0.0056105	0.000783621	0.00102496	0.0108126	0.0120277	0.00616223	<0.0001	<0.0001	>0.9999
FLP-14-1	0.292967	0.393055	0.343011	0.0026635	0.0112626	0.00696308	0.000493504	0.000363291	0.0110197	0.0155179	0.0068486	<0.0001	<0.0001	>0.9999
FLP-14-2	0.27002	0.400497	0.335259	0.000963991	0.00945766	0.00521082	0.000393352	0.000715978	0.0143105	0.0128983	0.00707952	<0.0001	<0.0001	0.9992
FLP-15-1	0.167126	0.43839	0.302758	0.000465324	0.0126576	0.00656148	0.00233944	0.0012513	0.0156956	0.00647773	0.00644102	<0.0001	<0.0001	>0.9999
FLP-15-2	0.175728	0.45647	0.316099	0.000387892	0.0103497	0.00536881	0.0012652	0.0018699	0.0202599	0.00482705	0.00705551	<0.0001	<0.0001	0.9994
FLP-15-3	0.212953	0.415654	0.314303	0.00142404	0.0113516	0.0063878	0.00115288	0.00157086	0.0217048	0.011327	0.00893888	<0.0001	<0.0001	0.9986
FLP-16-1	0.29246	0.355518	0.323989	0.00149303	0.00995856	0.00572579	0.00204932	0.0020021	0.0122881	0.0119467	0.00707154	<0.0001	<0.0001	0.9996
FLP-16-2	0.337618	0.404051	0.370835	0.00114898	0.0125673	0.00685813	0.00164287	0.0166651	0.0124987	0.0108204	0.0104068	<0.0001	<0.0001	0.9973
FLP-17-1	0.312166	0.407826	0.359996	0.000641	0.0104855	0.00556327	0.00114255	0.000844977	0.0125637	0.00958362	0.00603371	<0.0001	<0.0001	>0.9999
FLP-17-2	0.284925	0.220861	0.252893	0.00566152	0.00772899	0.00669526	0.00576045	0.00641839	0.0111972	0.0140862	0.00936557	<0.0001	<0.0001	0.9985
FLP-17-3	0.279996	0.266097	0.273047	0.00315581	0.0078575	0.00550666	0.00340373	0.00501211	0.0114791	0.0103778	0.00756819	<0.0001	<0.0001	0.9991
FLP-17-4	0.279092	0.344047	0.311569	0.000759371	0.0101563	0.00545786	0.00442746	0.000799301	0.0106629	0.0113763	0.00681649	<0.0001	<0.0001	0.9996
FLP-18-1	0.548553	0.674125	0.611339	0.00432588	0.0116505	0.00798817	0.0028599	0.00784499	0.00945716	0.011055	0.00780426	<0.0001	<0.0001	>0.9999
FLP-18-2	0.698731	0.658766	0.678749	0.0297878	0.00619834	0.0179931	0.0417365	0.00358802	0.00901583	0.00728813	0.0154071	<0.0001	<0.0001	0.9986
FLP-18-3	0.728778	0.700109	0.714443	0.0264511	0.024798	0.0256246	0.0298132	0.00493581	0.0251259	0.00480219	0.0161693	<0.0001	<0.0001	0.9809
FLP-18-4	0.43853	0.683129	0.56083	0.0142113	0.0243101	0.0192607	0.0173625	0.00999983	0.0343943	0.00319139	0.016237	<0.0001	<0.0001	0.998
FLP-18-5	0.735704	0.63092	0.683312	0.009389	0.00627814	0.00783357	0.0380926	0.00269587	0.00696106	0.00752944	0.0138197	<0.0001	<0.0001	0.9923
FLP-18-6	0.749736	0.654162	0.701949	0.0129214	0.00411503	0.00851821	0.021756	0.00241761	0.00400211	0.0119288	0.0100261	<0.0001	<0.0001	0.9995
FLP-18-7	0.450909	0.534252	0.492581	0.00476252	0.00642506	0.00559379	0.00237901	0.0063781	0.00446557	0.00475648	0.00449479	<0.0001	<0.0001	0.9997
FLP-18-8	0.476518	0.548619	0.512569	0.00542895	0.00375632	0.00459264	0.00247978	0.00556765	0.00276855	0.00462036	0.00385908	<0.0001	<0.0001	0.9999
pyroFLP-18-2	0.72551	0.664072	0.694791	0.0293998	0.0315717	0.0304857	0.0273431	0.00360933	0.0262579	0.00437141	0.0153954	<0.0001	<0.0001	0.9521
pyroFLP-18-4	0.683374	0.616656	0.650015	0.0209046	0.0209814	0.020943	0.0292838	0.0034469	0.0161693	0.00758942	0.0141224	<0.0001	<0.0001	0.99
FLP-19-1	0.67007	0.453004	0.561537	0.0120123	0.0103836	0.0111979	0.020641	0.0057661	0.0310597	0.0123042	0.0174427	<0.0001	<0.0001	0.9916
FLP-19-2	0.68077	0.325843	0.503306	0.0234616	0.0110872	0.0172744	0.0266735	0.00450542	0.0484447	0.00214565	0.0204423	<0.0001	<0.0001	0.9978
FLP-20-1	0.299278	0.134592	0.216935	0.00986202	0.00460738	0.0072347	0.0195415	0.0182635	0.00417298	0.00279269	0.0111927	0.001	0.0002	0.9966
FLP-20-2	0.289426	0.170163	0.229795	0.0121324	0.00217702	0.0071547	0.0462766	0.0128619	0.00121911	0.00129458	0.015413	0.0004	<0.0001	0.9854
FLP-20-3	0.312046	0.184803	0.248424	0.0115151	0.00148006	0.00649759	0.0118537	0.0103429	0.000634536	0.000930555	0.00594044	0.0001	<0.0001	>0.9999
FLP-21-1	0.143312	0.373	0.258156	0.00185912	0.0334795	0.0176693	0.000897105	0.000834012	0.0232122	0.00232666	0.00681748	0.0001	<0.0001	0.9749
FLP-22-1	0.504445	0.224236	0.364341	0.0054151	0.00102774	0.00322142	0.00370696	0.00183607	0.00161726	0.00225454	0.00235371	<0.0001	<0.0001	0.9998
FLP-23-1	0.470456	0.166735	0.318596	0.00425592	0.0120409	0.00814843	0.00189342	0.0220505	0.00179085	0.00137055	0.00677633	<0.0001	<0.0001	0.9996
FLP-23-2	0.422437	0.151783	0.28711	0.00634191	0.00146473	0.00390332	0.0101971	0.00169987	0.00216744	0.000406496	0.00361774	<0.0001	<0.0001	>0.9999
pyroFLP-23-2	0.424005	0.14194	0.282972	0.00671147	0.0013242	0.00401784	0.00723519	0.000271548	0.00159002	0.00052856	0.00240633	<0.0001	<0.0001	0.9994
FLP-23-3	0.463801	0.236213	0.350007	0.00519274	0.00144906	0.0033209	0.00500889	0.00288316	0.0012744	0.00078381	0.00248757	<0.0001	<0.0001	0.9999
FLP-24-1	0.316841	0.481878	0.399359	0.0109245	0.00236495	0.00664473	0.012731	0.0101245	0.00270681	0.00204399	0.00690158	<0.0001	<0.0001	>0.9999
FLP-25-1	0.499336	0.217838	0.358587	0.00556217	0.00126778	0.00341497	0.00661217	0.00183981	0.00194412	0.000422296	0.0027046	<0.0001	<0.0001	0.9999
FLP-25-2	0.454975	0.165977	0.310476	0.00179749	0.00431848	0.00305799	0.0107447	0.0175783	0.0118616	0.00117258	0.0103393	<0.0001	<0.0001	0.9886
FLP-26-1	0.313571	0.410701	0.362136	0.00103866	0.0104671	0.00575288	0.0012794	0.00161897	0.0152016	0.00457131	0.00566782	<0.0001	<0.0001	>0.9999
FLP-26-2	0.299207	0.449942	0.374575	0.00163479	0.0127467	0.00719074	0.00496382	0.00592917	0.0165092	0.00811882	0.00888025	<0.0001	<0.0001	0.9994
FLP-26-3	0.314286	0.455405	0.384845	0.000851527	0.0108846	0.00586807	0.000513306	0.000265213	0.045708	0.0116427	0.0145323	<0.0001	<0.0001	0.9839
FLP-26-4	0.339453	0.397928	0.36869	0.000974707	0.0132155	0.00709511	0.00113403	0.000653503	0.0228337	0.0114015	0.0090057	<0.0001	<0.0001	0.9992
FLP-26-5	0.34578	0.408135	0.376957	0.00154565	0.0367797	0.0191627	0.00103247	0.00219663	0.0431538	0.0122411	0.014656	<0.0001	<0.0001	0.9956
pyroFLP-26-5	0.27794	0.435782	0.356861	0.00395534	0.0293386	0.016647	0.00194749	0.00594402	0.0326225	0.0394721	0.0199965	<0.0001	<0.0001	0.9976
FLP-27-1	0.270804	0.336145	0.303474	0.00459195	0.00810562	0.00634878	0.00596719	0.00166894	0.0364192	0.00334534	0.0118502	<0.0001	<0.0001	0.9935
FLP-27-3	0.176688	0.400749	0.288719	0.000576506	0.0331177	0.0168471	0.00123568	0.00178835	0.0368508	0.0296944	0.0173923	<0.0001	<0.0001	>0.9999
pyroFLP-27-3	0.176776	0.425031	0.300904	0.000799012	0.013439	0.007119	0.00139953	0.00175369	0.0191297	0.0107834	0.00826659	<0.0001	<0.0001	0.9997
pyroFLP-27-4	0.209865	0.430038	0.319951	0.00157005	0.0439842	0.0227771	0.00130709	0.00166006	0.0106426	0.00648046	0.00502256	<0.0001	<0.0001	0.9343
FLP-27-4	0.215516	0.486535	0.351025	0.00116953	0.0129105	0.00704003	0.00145288	0.00433336	0.0261648	0.0129323	0.0112208	<0.0001	<0.0001	0.9962
FLP-28-1	0.242553	0.477242	0.359898	0.00145354	0.019577	0.0105153	0.00110024	0.000496185	0.00253843	0.00239417	0.00163225	<0.0001	<0.0001	0.9831
FLP-32-1	0.297731	0.200423	0.249077	0.000488919	0.0013264	0.00090766	0.0014329	0.000839451	0.00115407	0.00152343	0.00123746	<0.0001	<0.0001	>0.9999
FLP-33-1	0.324216	0.413309	0.368762	0.00133695	0.0308847	0.0161108	0.000920644	0.000734866	0.0353723	0.0298221	0.0167125	<0.0001	<0.0001	>0.9999
FLP-33-2	0.313787	0.385811	0.349799	0.000357453	0.00659909	0.00347827	0.00133347	0.000784272	0.00525833	0.000734169	0.00202756	<0.0001	<0.0001	0.9995
FLP-34-1	0.162152	0.446289	0.304221	0.000308727	0.035368	0.0178384	0.000527171	0.00135625	0.0381032	0.0121783	0.0130412	<0.0001	<0.0001	0.995
FLP-34-2	0.325999	0.439927	0.382963	0.00140854	0.0247013	0.0130549	0.000842306	0.0011198	0.0152956	0.00840841	0.00641653	<0.0001	<0.0001	0.9905
FLP-34-3	0.349398	0.347307	0.348352	0.00123385	0.00764876	0.0044413	0.000788572	0.00992651	0.0369527	0.0014709	0.0122847	<0.0001	<0.0001	0.9868
FLP-34-4	0.336918	0.381051	0.358985	0.00182557	0.0346363	0.0182309	0.000399018	0.00266556	0.0156026	0.03182	0.0126218	<0.0001	<0.0001	0.9932
NLP-2-1	0.254066	0.326623	0.290345	0.00193869	0.0143472	0.00814296	0.00107219	0.0020355	0.00181745	0.0019721	0.00172431	<0.0001	<0.0001	0.9911
NLP-2-2	0.302044	0.261424	0.281734	0.000793067	0.00219157	0.00149232	0.00127834	0.0017956	0.00114135	0.00162893	0.00146106	<0.0001	<0.0001	>0.9999
NLP-2-3	0.323493	0.376237	0.349865	0.00170827	0.00234076	0.00202451	0.00164228	0.000926122	0.00280156	0.000843796	0.00155344	<0.0001	<0.0001	>0.9999
NLP-3-3	0.260752	0.291789	0.27627	0.0113328	0.0135817	0.0124573	0.00119008	0.00127903	0.0116942	0.0024545	0.00415444	<0.0001	<0.0001	0.9852
NLP-10-1	0.300777	0.302157	0.301467	0.00186217	0.00148163	0.0016719	0.00131347	0.00131942	0.00190665	0.00211833	0.00166446	<0.0001	<0.0001	>0.9999
NLP-10-2	0.321208	0.342952	0.33208	0.00152347	0.00181232	0.00166789	0.015408	0.0011172	0.0168927	0.00146464	0.00872064	<0.0001	<0.0001	0.9893
NLP-10-3	0.25141	0.278945	0.265177	0.00415252	0.00582933	0.00499093	0.000869111	0.02568	0.0017781	0.000284226	0.00715286	<0.0001	<0.0001	0.999
NLP-10-4	0.271121	0.265143	0.268132	0.00105798	0.00138743	0.00122271	0.00360623	0.000127188	0.012178	0.00172387	0.00440882	<0.0001	<0.0001	0.9978
NLP-12-1	0.31737	0.374332	0.345851	0.00232503	0.00172433	0.00202468	0.00145621	0.0110059	0.00130754	0.000877691	0.00366183	<0.0001	<0.0001	0.9994
NLP-12-2	0.318008	0.36653	0.342269	0.00152344	0.00332756	0.0024255	0.00172699	0.00167568	0.00281884	0.00132142	0.00188573	<0.0001	<0.0001	>0.9999
NLP-13-1	0.331206	0.390118	0.360662	0.000890969	0.00118988	0.00104042	0.00171808	0.000471943	0.00207875	0.0152757	0.00488612	<0.0001	<0.0001	0.9968
NLP-13-2	0.288847	0.330879	0.309863	0.00514267	0.0310807	0.0181117	0.00162745	0.00169726	0.0358636	0.00190898	0.0102743	<0.0001	<0.0001	0.9868
pyroNLP-13-3	0.339745	0.36228	0.351013	0.0161292	0.0276299	0.0218795	0.00302667	0.00145123	0.023118	0.00124678	0.00721066	<0.0001	<0.0001	0.9546
NLP-13-4	0.308161	0.400635	0.354398	0.0029739	0.0192121	0.011093	0.00989544	0.00229007	0.0180855	0.00231458	0.00814639	<0.0001	<0.0001	0.9981
NLP-13-5	0.235481	0.254874	0.245177	0.00278189	0.00516434	0.00397312	0.0018207	0.00350423	0.018564	0.00130708	0.00629901	0.0001	<0.0001	0.9988
NLP-13-6	0.248104	0.335535	0.291819	0.00305099	0.0243647	0.0137078	0.0020476	6.49312e-05	0.0124621	0.000549335	0.00378098	<0.0001	<0.0001	0.979
NLP-13-7	0.324496	0.352212	0.338354	0.000889162	0.0211266	0.0110079	0.0011855	0.00215337	0.00278105	0.00547247	0.0028981	<0.0001	<0.0001	0.9859
NLP-17-1	0.333307	0.390187	0.361747	0.0010717	0.00383233	0.00245201	0.000851326	0.00103482	0.0312648	0.017521	0.012668	<0.0001	<0.0001	0.9777
pyroNLP-17-2	0.345695	0.412404	0.37905	0.00117778	0.00296343	0.00207061	0.00162508	0.00190528	0.00450905	0.0142256	0.00556624	<0.0001	<0.0001	0.9974
pyroNLP-17-3	0.296742	0.357983	0.327362	0.0040955	0.0136041	0.00884979	0.0119733	0.00162309	0.0324564	0.00236662	0.0121049	<0.0001	<0.0001	0.9977
NLP-22-1	0.324229	0.389002	0.356615	0.00430174	0.0328884	0.0185951	0.00308714	0.00181228	0.0310053	0.0290366	0.0162353	<0.0001	<0.0001	0.9988
NLP-23-1	0.327617	0.403117	0.365367	0.0113252	0.0367901	0.0240576	0.0020717	0.00198541	0.0341906	0.0193202	0.014392	<0.0001	<0.0001	0.98
NLP-23-2	0.241175	0.295973	0.268574	0.0014716	0.00151319	0.00149239	0.000999405	0.000598456	0.00411224	0.000279024	0.00149728	<0.0001	<0.0001	>0.9999
NLP-37-1	0.315027	0.347735	0.331381	0.00148434	0.0421759	0.0218301	0.00701538	0.000325981	0.0383268	0.0010386	0.0116767	<0.0001	<0.0001	0.978
NLP-38-1	0.333707	0.385331	0.359519	0.00103957	0.0102577	0.00564865	0.000806081	0.00190856	0.00464036	0.00255531	0.00247758	<0.0001	<0.0001	0.9978
NLP-38-2	0.392383	0.403795	0.398089	0.000964427	0.0129971	0.00698076	0.00200536	0.0010668	0.0504874	0.00372254	0.0143205	<0.0001	<0.0001	0.9884
NLP-38-3	0.360559	0.440078	0.400319	0.00205156	0.00338377	0.00271767	0.00168662	0.00164521	0.0339998	0.00319793	0.0101324	<0.0001	<0.0001	0.9882
NLP-38-4	0.31889	0.379103	0.348997	0.00410931	0.026502	0.0153057	0.00651969	0.00123078	0.0354842	0.00298046	0.0115538	<0.0001	<0.0001	0.997
NLP-38-6	0.347583	0.372929	0.360256	0.00991825	0.0220144	0.0159663	0.0153118	0.00172831	0.026271	0.0319794	0.0188226	<0.0001	<0.0001	0.9982
NLP-40-2	0.357329	0.382856	0.370092	0.000961625	0.0332631	0.0171124	0.00694999	0.0023698	0.01624	0.00702871	0.00814712	<0.0001	<0.0001	0.9828
NLP-42-1	0.263929	0.362079	0.313004	0.00360274	0.00501494	0.00430884	0.00532381	0	0.0276721	0.000784624	0.00844513	<0.0001	<0.0001	0.9963
NLP-42-2	0.30493	0.363234	0.334082	0.00355884	0.0414209	0.0224899	0.00253788	0.000705495	0.0223903	0.000206706	0.0064601	<0.0001	<0.0001	0.9461
NLP-44-1	0.331121	0.400557	0.365839	0.00259855	0.010737	0.00666779	0.00135638	0.00147039	0.0246864	0.00377614	0.00782232	<0.0001	<0.0001	0.9997
NLP-44-2	0.366777	0.406857	0.386817	0.00127705	0.0034694	0.00237323	0.00195011	0.000696881	0.0482035	0.0124908	0.0158353	<0.0001	<0.0001	0.9616
NLP-44-3	0.395269	0.434076	0.414672	0.00146417	0.0050237	0.00324393	0.00315134	0.00185629	0.0254483	0.00811362	0.00964238	<0.0001	<0.0001	0.9912
NLP-49-2	0.158539	0.437311	0.297925	0.00869173	0.0192731	0.0139824	0.00151438	0.00204678	0.0118435	0.0044857	0.00497258	<0.0001	<0.0001	0.9826
NLP-54-1	0.477822	0.429318	0.45357	0.0272689	0.0208459	0.0240574	0.0228787	0.00429982	0.0169304	0.00563345	0.0124356	<0.0001	<0.0001	0.9713
NLP-54-2	0.474149	0.134474	0.304311	0.00349252	0.00611036	0.00480144	0.00755121	0.0025915	0.00217393	0.000942771	0.00331485	<0.0001	<0.0001	0.9995
NLP-58-1	0.353402	0.353198	0.3533	0.000521803	0.00308028	0.00180104	0.0169826	0.00144863	0.0316183	0.0282833	0.0195832	<0.0001	<0.0001	0.9341
NLP-58-2	0.354398	0.407301	0.380849	0.00127068	0.0437452	0.0225079	0.0042897	0.00319416	0.0394858	0.0228826	0.0174631	<0.0001	<0.0001	0.9945
NLP-58-3	0.3755	0.222712	0.299106	0.00329538	0.00618728	0.00474133	0.00672449	0.00113404	0.0475051	0.0153721	0.0176839	<0.0001	<0.0001	0.9645
NLP-62-1 (C1-C8)	0.218384	0.408847	0.313615	0.00118349	0.00492144	0.00305247	0.000991174	0.000708672	0.0214989	0.00122677	0.00610638	<0.0001	<0.0001	0.998
NLP-64-2 (C4-C11)	0.244948	0.488399	0.366674	0.00431584	0.00508182	0.00469883	0.00221431	0.00077901	0.00550978	0.00261158	0.00277867	<0.0001	<0.0001	0.9992
NLP-72-1	0.501268	0.13929	0.320279	0.00675538	0.00196851	0.00436194	0.00572028	0.00197131	0.00266171	0.000617853	0.00274279	<0.0001	<0.0001	0.9994
NLP-72-2	0.529582	0.14823	0.338906	0.00390451	0.00101057	0.00245754	0.0059369	0.00184292	0.00218347	0.000528786	0.00262302	<0.0001	<0.0001	>0.9999
NLP-73-1	0.265147	0.236261	0.250704	0.00809331	0.00725016	0.00767174	0.00812135	0.00417704	0.00650102	0.0168963	0.00892392	<0.0001	<0.0001	0.9997
PDF-1-1	0.309695	0.343475	0.326585	0.00515097	0.0171546	0.0111528	0.0135653	0.000299034	0.00280717	0.00112495	0.00444912	<0.0001	<0.0001	0.9903
PDF-1-2	0.317832	0.326568	0.3222	0.00451444	0.018045	0.0112797	0.00296441	0.000100559	0.0230271	0.0141624	0.0100636	<0.0001	<0.0001	0.9997
NTC-1-1 (C1-C6)	0.478793	0.432122	0.455458	0.00896694	0.0134259	0.0111964	0.0165138	0.00280287	0.0192882	0.00860531	0.0118025	<0.0001	<0.0001	>0.9999
SNET-1-1	0.0693127	0.401432	0.235372	0.00222389	0.0251344	0.0136791	0.0141621	0.00196356	0.0131657	0.0100453	0.00983416	0.0005	<0.0001	0.9968
