## Supplementary material for "System-wide mapping of neuropeptide-GPCR interactions in *C. elegans*": Data S6

### Sheet: Sheet1
GPCR ID	GPCR name	Peptide	log EC50 (M)	95% Confidence Interval	EC50 (M)
B0334.6-1	NPR-41-1	NLP-13-1	-6.949	-7.080 to -6.818	1.125e-07
B0334.6-1	NPR-41-1	NLP-13-2	-6.485	-6.762 to -6.209	3.271e-07
B0334.6-1	NPR-41-1	NLP-13-4	-6.423	-6.638 to -6.208	3.779e-07
B0334.6-1	NPR-41-1	NLP-13-5	-6.937	-7.141 to -6.732	1.157e-07
B0334.6-1	NPR-41-1	NLP-13-6	-7.29	-7.464 to -7.115	5.134e-08
B0334.6-1	NPR-41-1	NLP-13-7	-7.267	-7.471 to -7.062	5.414e-08
B0334.6-1	NPR-41-1	pyroNLP-13-3	-8.047	-8.248 to -7.846	8.973e-09
C01F1.4-1	NPR-42-1	NLP-3-3	-6.34	-6.421 to -6.258	4.575e-07
C10C6.2-1	NPR-3-1	FLP-15-1	-7.782	-7.950 to -7.614	1.652e-08
C10C6.2-1	NPR-3-1	FLP-15-2	-7.939	-8.067 to -7.810	1.152e-08
C10C6.2-1	NPR-3-1	FLP-15-3	-6.646	-6.775 to -6.516	2.261e-07
C13B9.4-1	PDFR-1-1	NLP-37-1	-7.025	-7.097 to -6.952	9.444e-08
C13B9.4-1	PDFR-1-1	PDF-1-1	-6.224	-6.295 to -6.154	5.965e-07
C13B9.4-1	PDFR-1-1	PDF-1-2	-5.797	-5.925 to -5.670	1.595e-06
C16D6.2-1	NPR-4-1	FLP-18-1	-6.625	-6.725 to -6.526	2.369e-07
C16D6.2-1	NPR-4-1	FLP-18-2	-7.196	-7.312 to -7.080	6.374e-08
C16D6.2-1	NPR-4-1	FLP-18-3	-7.131	-7.203 to -7.058	7.404e-08
C16D6.2-1	NPR-4-1	FLP-18-4	-7.185	-7.255 to -7.116	6.526e-08
C16D6.2-1	NPR-4-1	FLP-18-5	-7.076	-7.153 to -6.999	8.398e-08
C16D6.2-1	NPR-4-1	FLP-18-6	-6.228	-6.295 to -6.161	5.913e-07
C16D6.2-1	NPR-4-1	FLP-18-7	-6.693	-6.782 to -6.604	2.029e-07
C16D6.2-1	NPR-4-1	FLP-18-8	-7.701	-7.801 to -7.601	1.99e-08
C16D6.2-1	NPR-4-1	pyroFLP-18-2	-7.03	-7.137 to -6.923	9.336e-08
C16D6.2-1	NPR-4-1	pyroFLP-18-4	-6.446	-6.519 to -6.373	3.581e-07
C18B12.2-1	SEB-3-1	NLP-49-2	-7.206	-7.310 to -7.102	6.221e-08
C25G6.5-1	NPR-11-1	FLP-21-1	-5.821	-5.886 to -5.756	1.51e-06
C25G6.5-1	NPR-11-1	FLP-27-1	-5.23	-5.395 to -5.064	5.891e-06
C25G6.5-1	NPR-11-1	FLP-27-3	-5.031	-5.329 to -4.733	9.307e-06
C25G6.5-1	NPR-11-1	FLP-27-4	-5.343	-5.444 to -5.242	4.54e-06
C25G6.5-1	NPR-11-1	FLP-34-1	-7.881	-7.967 to -7.794	1.317e-08
C25G6.5-1	NPR-11-1	FLP-34-2	-7.704	-7.781 to -7.628	1.976e-08
C25G6.5-1	NPR-11-1	FLP-34-3	-7.58	-7.641 to -7.520	2.629e-08
C25G6.5-1	NPR-11-1	FLP-34-4	-6.448	-6.506 to -6.390	3.561e-07
C25G6.5-1	NPR-11-1	pyroFLP-27-3	-6.029	-6.102 to -5.956	9.351e-07
C25G6.5-1	NPR-11-1	pyroFLP-27-4	-5.336	-5.494 to -5.178	4.61e-06
C26F1.6-1	FRPR-3-1	FLP-20-1	-9.041	-9.117 to -8.965	9.09e-10
C26F1.6-1	FRPR-3-1	FLP-20-2	-9.055	-9.130 to -8.979	8.816e-10
C26F1.6-1	FRPR-3-1	FLP-20-3	-8.791	-8.897 to -8.685	1.619e-09
C30F12.6-1	TRHR-1-1	NLP-54-1	-9.137	-9.259 to -9.014	7.296e-10
C30F12.6-1	TRHR-1-1	NLP-54-2	-9.398	-9.494 to -9.302	4e-10
C35A11.1-1	DMSR-7-1	FLP-1-1	-9.304	-9.634 to -8.974	4.967e-10
C35A11.1-1	DMSR-7-1	FLP-1-10	-9.693	-10.17 to -9.214	2.027e-10
C35A11.1-1	DMSR-7-1	FLP-1-2	-9.882	-10.19 to -9.570	1.312e-10
C35A11.1-1	DMSR-7-1	FLP-1-3	-9.242	-9.497 to -8.987	5.731e-10
C35A11.1-1	DMSR-7-1	FLP-1-4	-10.28	-10.54 to -10.03	5.23e-11
C35A11.1-1	DMSR-7-1	FLP-1-5	-9.943	-10.25 to -9.637	1.14e-10
C35A11.1-1	DMSR-7-1	FLP-1-6	-8.678	-8.855 to -8.500	2.101e-09
C35A11.1-1	DMSR-7-1	FLP-1-7	-10.27	-10.77 to -9.764	5.425e-11
C35A11.1-1	DMSR-7-1	FLP-1-8	-5.747	-5.923 to -5.571	1.79e-06
C35A11.1-1	DMSR-7-1	FLP-1-9	-6.139	-6.313 to -5.965	7.268e-07
C35A11.1-1	DMSR-7-1	FLP-10-1	-5.856	-5.989 to -5.722	1.394e-06
C35A11.1-1	DMSR-7-1	FLP-11-1	-5.857	-6.047 to -5.666	1.391e-06
C35A11.1-1	DMSR-7-1	FLP-11-2	-5.465	-5.630 to -5.300	3.426e-06
C35A11.1-1	DMSR-7-1	FLP-11-3	-6.467	-6.581 to -6.352	3.415e-07
C35A11.1-1	DMSR-7-1	FLP-11-4	-5.071	-5.7 to -4.442	8.491e-06
C35A11.1-1	DMSR-7-1	FLP-12-1	-6.164	-6.368 to -5.959	6.861e-07
C35A11.1-1	DMSR-7-1	FLP-12-2	-6.134	-6.52 to -5.747	7.353e-07
C35A11.1-1	DMSR-7-1	FLP-13-1	-6.303	-6.443 to -6.162	4.981e-07
C35A11.1-1	DMSR-7-1	FLP-13-2	-6.142	-6.365 to -5.919	7.209e-07
C35A11.1-1	DMSR-7-1	FLP-13-3	-7.27	-7.482 to -7.057	5.375e-08
C35A11.1-1	DMSR-7-1	FLP-13-4	-5.835	-6.044 to -5.625	1.463e-06
C35A11.1-1	DMSR-7-1	FLP-13-5	-6.938	-7.311 to -6.565	1.154e-07
C35A11.1-1	DMSR-7-1	FLP-13-6	-5.796	-6.118 to -5.473	1.601e-06
C35A11.1-1	DMSR-7-1	FLP-13-7	-6.254	-6.46 to -6.048	5.57e-07
C35A11.1-1	DMSR-7-1	FLP-14-2	-5.787	-5.995 to -5.579	1.634e-06
C35A11.1-1	DMSR-7-1	FLP-15-3	-5.154	-5.604 to -4.704	7.021e-06
C35A11.1-1	DMSR-7-1	FLP-16-2	-6.703	-6.809 to -6.596	1.983e-07
C35A11.1-1	DMSR-7-1	FLP-17-4	-5.213	-5.365 to -5.060	6.128e-06
C35A11.1-1	DMSR-7-1	FLP-18-7	-6.115	-6.187 to -6.043	7.671e-07
C35A11.1-1	DMSR-7-1	FLP-19-1	-5.968	-6.060 to -5.875	1.078e-06
C35A11.1-1	DMSR-7-1	FLP-19-2	-6.198	-6.538 to -5.858	6.333e-07
C35A11.1-1	DMSR-7-1	FLP-20-1	-5.882	-5.950 to -5.815	1.311e-06
C35A11.1-1	DMSR-7-1	FLP-21-1	-5.608	-5.769 to -5.447	2.466e-06
C35A11.1-1	DMSR-7-1	FLP-22-1	-5.986	-6.026 to -5.947	1.032e-06
C35A11.1-1	DMSR-7-1	FLP-23-1	-6.953	-7.203 to -6.702	1.115e-07
C35A11.1-1	DMSR-7-1	FLP-23-2	-8.201	-8.396 to -8.005	6.301e-09
C35A11.1-1	DMSR-7-1	FLP-23-3	-5.73	-6.613 to -4.847	1.862e-06
C35A11.1-1	DMSR-7-1	FLP-24-1	-5.7	-5.931 to -5.468	1.996e-06
C35A11.1-1	DMSR-7-1	FLP-25-1	-5.875	-5.979 to -5.771	1.334e-06
C35A11.1-1	DMSR-7-1	FLP-26-2	-5.756	-5.896 to -5.615	1.756e-06
C35A11.1-1	DMSR-7-1	FLP-27-4	-6.4	-6.490 to -6.311	3.978e-07
C35A11.1-1	DMSR-7-1	FLP-28-1	-5.907	-6.006 to -5.807	1.24e-06
C35A11.1-1	DMSR-7-1	FLP-3-6	-5.518	-5.815 to -5.221	3.033e-06
C35A11.1-1	DMSR-7-1	FLP-32-1	-5.503	-5.652 to -5.354	3.142e-06
C35A11.1-1	DMSR-7-1	FLP-33-2	-5.961	-6.172 to -5.751	1.093e-06
C35A11.1-1	DMSR-7-1	FLP-4-1	-7.575	-7.743 to -7.407	2.662e-08
C35A11.1-1	DMSR-7-1	FLP-4-2	-7.537	-7.699 to -7.374	2.907e-08
C35A11.1-1	DMSR-7-1	FLP-5-1	-7.235	-7.343 to -7.126	5.826e-08
C35A11.1-1	DMSR-7-1	FLP-5-2	-7.021	-7.136 to -6.905	9.533e-08
C35A11.1-1	DMSR-7-1	FLP-5-3	-7.337	-7.454 to -7.219	4.607e-08
C35A11.1-1	DMSR-7-1	FLP-6-2	-6.209	-6.274 to -6.144	6.182e-07
C35A11.1-1	DMSR-7-1	FLP-7-1	-6.676	-6.764 to -6.587	2.111e-07
C35A11.1-1	DMSR-7-1	FLP-7-2	-5.692	-5.840 to -5.545	2.03e-06
C35A11.1-1	DMSR-7-1	FLP-7-3	-5.512	-5.757 to -5.268	3.074e-06
C35A11.1-1	DMSR-7-1	FLP-7-5	-5.937	-6.071 to -5.803	1.157e-06
C35A11.1-1	DMSR-7-1	FLP-8-1	-6.133	-6.196 to -6.070	7.359e-07
C35A11.1-1	DMSR-7-1	FLP-8-2	-6.286	-6.368 to -6.204	5.179e-07
C35A11.1-1	DMSR-7-1	FLP-9-1	-6.243	-6.305 to -6.180	5.719e-07
C35A11.1-1	DMSR-7-1	FLP-9-2	-7.027	-7.142 to -6.913	9.394e-08
C35A11.1-1	DMSR-7-1	pyroFLP-23-2	-6.36	-6.664 to -6.056	4.366e-07
C35A11.1-1	DMSR-7-1	pyroFLP-3-3	-5.405	-5.783 to -5.027	3.934e-06
C35A5.7-1	DMSR-8-1	FLP-12-1	-7.598	-7.699 to -7.496	2.526e-08
C35A5.7-1	DMSR-8-1	FLP-12-2	-6.617	-6.726 to -6.509	2.414e-07
C35A5.7-2	DMSR-8-2	FLP-12-1	-7.166	-7.285 to -7.047	6.819e-08
C35A5.7-2	DMSR-8-2	FLP-12-2	-6.293	-6.375 to -6.210	5.096e-07
C38C10.1-1	TKR-1-1	NLP-58-1	-8.285	-8.328 to -8.242	5.188e-09
C38C10.1-1	TKR-1-1	NLP-58-2	-9.143	-9.213 to -9.073	7.197e-10
C38C10.1-1	TKR-1-1	NLP-58-3	-8.546	-8.587 to -8.504	2.846e-09
C39E6.6-1	NPR-1-1	FLP-21-1	-8.289	-8.558 to -8.019	5.144e-09
C46F4.1-1	EGL-6-1	FLP-10-1	-8.693	-8.882 to -8.504	2.027e-09
C46F4.1-1	EGL-6-1	FLP-12-1	-5.569	-5.779 to -5.359	2.698e-06
C46F4.1-1	EGL-6-1	FLP-17-1	-6.261	-6.449 to -6.074	5.48e-07
C46F4.1-1	EGL-6-1	FLP-17-2	-8.439	-8.558 to -8.320	3.637e-09
C46F4.1-1	EGL-6-1	FLP-17-3	-6.636	-6.759 to -6.514	2.31e-07
C46F4.1-1	EGL-6-1	FLP-17-4	-7.943	-8.091 to -7.795	1.14e-08
C46F4.1-1	EGL-6-1	FLP-4-1	-6.226	-6.353 to -6.100	5.938e-07
C46F4.1-1	EGL-6-1	FLP-4-2	-6.1	-6.215 to -5.984	7.949e-07
C46F4.1-1	EGL-6-1	FLP-5-1	-6.125	-6.215 to -6.035	7.502e-07
C46F4.1-1	EGL-6-1	FLP-5-2	-6.013	-6.098 to -5.929	9.694e-07
C46F4.1-1	EGL-6-1	FLP-5-3	-5.422	-5.570 to -5.273	3.788e-06
C46F4.1-1	EGL-6-1	FLP-6-1	-6.08	-6.189 to -5.971	8.319e-07
C46F4.1-1	EGL-6-1	FLP-6-2	-5.84	-5.930 to -5.749	1.446e-06
C46F4.1-1	EGL-6-1	FLP-8-1	-5.564	-5.674 to -5.453	2.732e-06
C46F4.1-1	EGL-6-1	FLP-8-2	-5.3	-5.460 to -5.139	5.017e-06
C46F4.1-1	EGL-6-1	FLP-9-1	-5.837	-5.997 to -5.677	1.455e-06
C46F4.1-1	EGL-6-1	FLP-9-2	-7.185	-7.312 to -7.057	6.537e-08
C46F4.1-1	EGL-6-1	pyroFLP-10-1	-8.478	-8.699 to -8.256	3.329e-09
C46F4.1-2	EGL-6-2	FLP-10-1	-8.487	-8.670 to -8.305	3.255e-09
C46F4.1-2	EGL-6-2	FLP-12-1	-5.765	-5.876 to -5.654	1.717e-06
C46F4.1-2	EGL-6-2	FLP-12-2	-5.025	-5.227 to -4.823	9.444e-06
C46F4.1-2	EGL-6-2	FLP-17-1	-6.323	-6.426 to -6.220	4.756e-07
C46F4.1-2	EGL-6-2	FLP-17-2	-7.91	-8.073 to -7.748	1.23e-08
C46F4.1-2	EGL-6-2	FLP-17-3	-6.273	-6.343 to -6.203	5.335e-07
C46F4.1-2	EGL-6-2	FLP-17-4	-8.128	-8.259 to -7.997	7.443e-09
C46F4.1-2	EGL-6-2	FLP-4-1	-6.337	-6.442 to -6.232	4.603e-07
C46F4.1-2	EGL-6-2	FLP-4-2	-5.876	-6.044 to -5.708	1.33e-06
C46F4.1-2	EGL-6-2	FLP-5-1	-6.571	-6.671 to -6.470	2.687e-07
C46F4.1-2	EGL-6-2	FLP-5-2	-6.295	-6.415 to -6.175	5.073e-07
C46F4.1-2	EGL-6-2	FLP-5-3	-5.973	-6.096 to -5.849	1.065e-06
C46F4.1-2	EGL-6-2	FLP-6-1	-6.339	-6.429 to -6.249	4.583e-07
C46F4.1-2	EGL-6-2	FLP-6-2	-6.083	-6.181 to -5.986	8.253e-07
C46F4.1-2	EGL-6-2	FLP-8-1	-5.883	-6.008 to -5.758	1.309e-06
C46F4.1-2	EGL-6-2	FLP-8-2	-5.596	-5.733 to -5.458	2.536e-06
C46F4.1-2	EGL-6-2	FLP-9-1	-5.977	-6.084 to -5.869	1.055e-06
C46F4.1-2	EGL-6-2	FLP-9-2	-7.136	-7.264 to -7.008	7.315e-08
C46F4.1-2	EGL-6-2	pyroFLP-10-1	-8.449	-8.641 to -8.258	3.555e-09
C48C5.1-1	NMUR-1-1	NLP-44-1	-8.203	-8.304 to -8.102	6.265e-09
C48C5.1-1	NMUR-1-1	NLP-44-2	-5.096	-5.336 to -4.857	8.014e-06
C48C5.1-1	NMUR-1-1	NLP-44-3	-6.847	-6.906 to -6.787	1.423e-07
C49A9.7-1	TKR-2-1	NLP-58-1	-6.065	-6.167 to -5.964	8.605e-07
C49A9.7-1	TKR-2-1	NLP-58-2	-6.836	-6.944 to -6.728	1.459e-07
C49A9.7-1	TKR-2-1	NLP-58-3	-6.204	-6.346 to -6.061	6.256e-07
C50F7.1-1	NPR-35-1	NLP-10-1	-6.526	-6.600 to -6.453	2.977e-07
C50F7.1-1	NPR-35-1	NLP-10-2	-6.448	-6.557 to -6.339	3.565e-07
C50F7.1-1	NPR-35-1	NLP-10-3	-6.122	-6.176 to -6.067	7.559e-07
C50F7.1-1	NPR-35-1	NLP-10-4	-6.164	-6.211 to -6.118	6.85e-07
C53C7.1-1	NPR-10-1	FLP-18-1	-5.323	-5.482 to -5.163	4.755e-06
C53C7.1-1	NPR-10-1	FLP-18-2	-6.03	-6.130 to -5.929	9.343e-07
C53C7.1-1	NPR-10-1	FLP-18-3	-5.873	-5.963 to -5.783	1.339e-06
C53C7.1-1	NPR-10-1	FLP-18-4	-6.248	-6.334 to -6.162	5.647e-07
C53C7.1-1	NPR-10-1	FLP-18-5	-5.923	-6.040 to -5.806	1.195e-06
C53C7.1-1	NPR-10-1	FLP-18-6	-5.106	-5.337 to -4.874	7.842e-06
C53C7.1-1	NPR-10-1	FLP-18-7	-5.709	-5.791 to -5.627	1.954e-06
C53C7.1-1	NPR-10-1	FLP-18-8	-5.869	-5.955 to -5.782	1.353e-06
C53C7.1-1	NPR-10-1	FLP-3-1	-6.582	-6.697 to -6.466	2.621e-07
C53C7.1-1	NPR-10-1	FLP-3-2	-6.436	-6.547 to -6.325	3.665e-07
C53C7.1-1	NPR-10-1	FLP-3-3	-6.062	-6.144 to -5.980	8.667e-07
C53C7.1-1	NPR-10-1	FLP-3-4	-6.369	-6.444 to -6.295	4.271e-07
C53C7.1-1	NPR-10-1	FLP-3-5	-5.95	-6.022 to -5.877	1.123e-06
C53C7.1-1	NPR-10-1	FLP-3-7	-6.358	-6.43 to -6.285	4.386e-07
C53C7.1-1	NPR-10-1	FLP-3-8	-7.014	-7.280 to -6.749	9.673e-08
C53C7.1-1	NPR-10-1	FLP-3-9	-6.119	-6.198 to -6.04	7.601e-07
C53C7.1-1	NPR-10-1	pyroFLP-18-2	-5.939	-6.079 to -5.800	1.15e-06
C53C7.1-1	NPR-10-1	pyroFLP-18-4	-5.455	-5.573 to -5.337	3.507e-06
C53C7.1-1	NPR-10-1	pyroFLP-3-3	-5.882	-5.962 to -5.802	1.313e-06
C54A12.2-1	FRPR-4-1	FLP-13-1	-6.066	-6.180 to -5.952	8.595e-07
C54A12.2-1	FRPR-4-1	FLP-13-2	-5.961	-6.078 to -5.843	1.095e-06
C54A12.2-1	FRPR-4-1	FLP-13-3	-5.808	-5.932 to -5.684	1.557e-06
C54A12.2-1	FRPR-4-1	FLP-13-4	-6.05	-6.159 to -5.941	8.919e-07
C54A12.2-1	FRPR-4-1	FLP-13-5	-6.123	-6.231 to -6.015	7.539e-07
C54A12.2-1	FRPR-4-1	FLP-13-6	-5.787	-5.901 to -5.673	1.632e-06
C54A12.2-1	FRPR-4-1	FLP-13-7	-6.046	-6.157 to -5.935	8.993e-07
C56G3.1-1	NPR-8-1	FLP-27-1	-5.612	-5.840 to -5.384	2.444e-06
C56G3.1-1	NPR-8-1	FLP-27-3	-7.062	-7.402 to -6.722	8.673e-08
C56G3.1-1	NPR-8-1	FLP-27-4	-6.661	-6.720 to -6.601	2.184e-07
C56G3.1-1	NPR-8-1	pyroFLP-27-3	-8.196	-8.373 to -8.018	6.373e-09
C56G3.1-1	NPR-8-1	pyroFLP-27-4	-7.542	-7.692 to -7.391	2.873e-08
C56G3.1-2	NPR-8-2	FLP-27-1	-6.241	-6.455 to -6.028	5.739e-07
C56G3.1-2	NPR-8-2	FLP-27-3	-7.444	-7.911 to -6.976	3.6e-08
C56G3.1-2	NPR-8-2	FLP-27-4	-6.346	-6.403 to -6.289	4.507e-07
C56G3.1-2	NPR-8-2	pyroFLP-27-3	-7.893	-8.124 to -7.661	1.28e-08
C56G3.1-2	NPR-8-2	pyroFLP-27-4	-7.201	-7.38 to -7.022	6.301e-08
F13D2.2-1	GNRR-6-1	NLP-2-1	-6.869	-6.935 to -6.803	1.353e-07
F13D2.2-1	GNRR-6-1	NLP-2-2	-6.266	-6.369 to -6.162	5.421e-07
F13D2.2-1	GNRR-6-1	NLP-2-3	-6.773	-6.965 to -6.582	1.685e-07
F13D2.2-1	GNRR-6-1	NLP-22-1	-8.392	-8.497 to -8.288	4.052e-09
F13D2.2-1	GNRR-6-1	NLP-23-2	-8.218	-8.302 to -8.134	6.048e-09
F21C10.12-1	FRPR-6-1	FLP-33-1	-6.995	-7.078 to -6.912	1.012e-07
F21C10.12-1	FRPR-6-1	FLP-33-2	-6.702	-6.786 to -6.619	1.985e-07
F39B3.2-1	FRPR-7-1	FLP-1-1	-7.379	-7.476 to -7.283	4.174e-08
F39B3.2-1	FRPR-7-1	FLP-1-10	-8.042	-8.189 to -7.895	9.071e-09
F39B3.2-1	FRPR-7-1	FLP-1-2	-7.295	-7.386 to -7.205	5.067e-08
F39B3.2-1	FRPR-7-1	FLP-1-3	-7.583	-7.677 to -7.489	2.613e-08
F39B3.2-1	FRPR-7-1	FLP-1-4	-7.555	-7.675 to -7.434	2.789e-08
F39B3.2-1	FRPR-7-1	FLP-1-5	-7.327	-7.440 to -7.213	4.714e-08
F39B3.2-1	FRPR-7-1	FLP-1-6	-6.709	-6.811 to -6.607	1.956e-07
F39B3.2-1	FRPR-7-1	FLP-1-7	-6.548	-6.674 to -6.422	2.832e-07
F39B3.2-2	FRPR-7-2	FLP-1-1	-7.416	-7.584 to -7.247	3.839e-08
F39B3.2-2	FRPR-7-2	FLP-1-10	-8.14	-8.328 to -7.951	7.253e-09
F39B3.2-2	FRPR-7-2	FLP-1-2	-7.132	-7.240 to -7.025	7.371e-08
F39B3.2-2	FRPR-7-2	FLP-1-3	-7.393	-7.562 to -7.224	4.046e-08
F39B3.2-2	FRPR-7-2	FLP-1-4	-7.518	-7.651 to -7.385	3.033e-08
F39B3.2-2	FRPR-7-2	FLP-1-5	-7.235	-7.389 to -7.082	5.819e-08
F39B3.2-2	FRPR-7-2	FLP-1-6	-6.589	-6.729 to -6.449	2.578e-07
F39B3.2-2	FRPR-7-2	FLP-1-7	-6.244	-6.373 to -6.115	5.698e-07
F41E7.3-1	NPR-6-1	FLP-26-2	-6.105	-6.186 to -6.024	7.856e-07
F42D1.3-1	SPRR-2-1	NLP-38-1	-8.203	-8.3 to -8.106	6.265e-09
F42D1.3-1	SPRR-2-1	NLP-38-2	-7.876	-7.928 to -7.825	1.329e-08
F42D1.3-1	SPRR-2-1	NLP-38-3	-7.812	-7.882 to -7.742	1.541e-08
F42D1.3-1	SPRR-2-1	NLP-38-4	-8.12	-8.184 to -8.056	7.589e-09
F42D1.3-1	SPRR-2-1	NLP-38-6	-7.69	-7.757 to -7.624	2.039e-08
F53A9.5-1	FRPR-8-1	FLP-10-1	-6.358	-6.444 to -6.273	4.38e-07
F53A9.5-1	FRPR-8-1	FLP-11-1	-6.803	-6.868 to -6.738	1.573e-07
F53A9.5-1	FRPR-8-1	FLP-11-2	-7.206	-7.268 to -7.144	6.222e-08
F53A9.5-1	FRPR-8-1	FLP-11-3	-5.968	-6.040 to -5.897	1.076e-06
F53A9.5-1	FRPR-8-1	FLP-12-1	-7.612	-7.760 to -7.465	2.441e-08
F53A9.5-1	FRPR-8-1	FLP-12-2	-7.542	-7.724 to -7.359	2.873e-08
F53A9.5-1	FRPR-8-1	FLP-13-1	-6.457	-6.502 to -6.412	3.495e-07
F53A9.5-1	FRPR-8-1	FLP-13-2	-5.56	-5.718 to -5.403	2.753e-06
F53A9.5-1	FRPR-8-1	FLP-13-3	-6.533	-6.580 to -6.485	2.932e-07
F53A9.5-1	FRPR-8-1	FLP-13-4	-5.599	-5.788 to -5.409	2.52e-06
F53A9.5-1	FRPR-8-1	FLP-13-5	-7.551	-7.640 to -7.462	2.813e-08
F53A9.5-1	FRPR-8-1	FLP-13-6	-5.712	-5.749 to -5.674	1.943e-06
F53A9.5-1	FRPR-8-1	FLP-13-7	-5.878	-5.912 to -5.844	1.325e-06
F53A9.5-1	FRPR-8-1	FLP-14-1	-6.409	-6.468 to -6.350	3.904e-07
F53A9.5-1	FRPR-8-1	FLP-14-2	-6.606	-6.698 to -6.515	2.475e-07
F53A9.5-1	FRPR-8-1	FLP-15-1	-5.614	-5.815 to -5.413	2.433e-06
F53A9.5-1	FRPR-8-1	FLP-16-1	-6.442	-6.526 to -6.357	3.617e-07
F53A9.5-1	FRPR-8-1	FLP-16-2	-6.71	-6.769 to -6.651	1.949e-07
F53A9.5-1	FRPR-8-1	FLP-17-1	-6.814	-6.869 to -6.758	1.535e-07
F53A9.5-1	FRPR-8-1	FLP-17-2	-6.3	-6.341 to -6.258	5.014e-07
F53A9.5-1	FRPR-8-1	FLP-17-3	-7.55	-7.632 to -7.468	2.818e-08
F53A9.5-1	FRPR-8-1	FLP-17-4	-6.468	-6.527 to -6.409	3.403e-07
F53A9.5-1	FRPR-8-1	FLP-19-1	-5.93	-6.000 to -5.859	1.176e-06
F53A9.5-1	FRPR-8-1	FLP-19-2	-6.296	-6.379 to -6.214	5.054e-07
F53A9.5-1	FRPR-8-1	FLP-2-1	-5.622	-5.693 to -5.551	2.389e-06
F53A9.5-1	FRPR-8-1	FLP-20-3	-5.939	-6.000 to -5.878	1.15e-06
F53A9.5-1	FRPR-8-1	FLP-23-3	-6.099	-6.139 to -6.059	7.967e-07
F53A9.5-1	FRPR-8-1	FLP-25-2	-12.88	-13.51 to -12.26	1.315e-13
F53A9.5-1	FRPR-8-1	FLP-28-1	-5.865	-6.036 to -5.694	1.364e-06
F53A9.5-1	FRPR-8-1	FLP-32-1	-6.772	-6.856 to -6.687	1.692e-07
F53A9.5-1	FRPR-8-1	FLP-4-1	-7.36	-7.444 to -7.277	4.361e-08
F53A9.5-1	FRPR-8-1	FLP-4-2	-7.092	-7.154 to -7.031	8.086e-08
F53A9.5-1	FRPR-8-1	FLP-6-2	-5.423	-5.503 to -5.343	3.775e-06
F53A9.5-1	FRPR-8-1	FLP-7-1	-5.691	-5.765 to -5.617	2.038e-06
F53A9.5-1	FRPR-8-1	FLP-7-2	-5.542	-5.620 to -5.464	2.869e-06
F53A9.5-1	FRPR-8-1	FLP-7-3	-5.267	-5.456 to -5.078	5.407e-06
F53A9.5-1	FRPR-8-1	FLP-8-1	-6.931	-6.984 to -6.878	1.172e-07
F53A9.5-1	FRPR-8-1	FLP-8-2	-7.095	-7.152 to -7.038	8.029e-08
F53A9.5-1	FRPR-8-1	FLP-9-1	-6.328	-6.390 to -6.266	4.7e-07
F53A9.5-1	FRPR-8-1	FLP-9-2	-8.647	-8.789 to -8.506	2.253e-09
F53A9.5-1	FRPR-8-1	pyroFLP-10-1	-6.064	-6.139 to -5.989	8.634e-07
F53B7.2-1	FRPR-9-1	FLP-19-1	-7.302	-7.449 to -7.155	4.989e-08
F53B7.2-1	FRPR-9-1	FLP-19-2	-7.468	-7.588 to -7.347	3.407e-08
F53B7.2-2	FRPR-9-2	FLP-19-1	-7.268	-7.350 to -7.187	5.389e-08
F53B7.2-2	FRPR-9-2	FLP-19-2	-7.447	-7.545 to -7.348	3.573e-08
F54D7.3-1	GNRR-1-1	pyroNLP-47-1	-7.206	-7.270 to -7.142	6.22e-08
F56A12.2-1	NPR-43-1	pyroNLP-17-2	-6.921	-6.988 to -6.854	1.199e-07
F56A12.2-1	NPR-43-1	pyroNLP-17-3	-7.037	-7.117 to -6.957	9.187e-08
F57A8.4-1	NPR-39-1	FLP-14-1	-7.315	-7.517 to -7.113	4.845e-08
F57A8.4-1	NPR-39-1	FLP-8-1	-6.855	-6.989 to -6.721	1.397e-07
F57B7.1-1	DMSR-1-1	FLP-1-6	-5.545	-5.675 to -5.415	2.851e-06
F57B7.1-1	DMSR-1-1	FLP-10-1	-6.171	-6.298 to -6.044	6.746e-07
F57B7.1-1	DMSR-1-1	FLP-11-1	-6.036	-6.130 to -5.942	9.209e-07
F57B7.1-1	DMSR-1-1	FLP-11-2	-6.216	-6.309 to -6.123	6.085e-07
F57B7.1-1	DMSR-1-1	FLP-11-3	-9.12	-9.284 to -8.957	7.582e-10
F57B7.1-1	DMSR-1-1	FLP-11-4	-6.11	-6.377 to -5.842	7.768e-07
F57B7.1-1	DMSR-1-1	FLP-12-1	-6.264	-6.331 to -6.196	5.449e-07
F57B7.1-1	DMSR-1-1	FLP-12-2	-5.873	-6.036 to -5.710	1.34e-06
F57B7.1-1	DMSR-1-1	FLP-13-1	-7.345	-7.474 to -7.216	4.516e-08
F57B7.1-1	DMSR-1-1	FLP-13-2	-7.823	-7.908 to -7.738	1.504e-08
F57B7.1-1	DMSR-1-1	FLP-13-3	-8.946	-9.298 to -8.594	1.132e-09
F57B7.1-1	DMSR-1-1	FLP-13-4	-8.791	-9.092 to -8.490	1.619e-09
F57B7.1-1	DMSR-1-1	FLP-13-5	-8.642	-8.739 to -8.546	2.278e-09
F57B7.1-1	DMSR-1-1	FLP-13-6	-7.427	-7.516 to -7.338	3.74e-08
F57B7.1-1	DMSR-1-1	FLP-13-7	-7.922	-8.019 to -7.825	1.198e-08
F57B7.1-1	DMSR-1-1	FLP-14-2	-5.672	-5.802 to -5.542	2.127e-06
F57B7.1-1	DMSR-1-1	FLP-16-1	-6.782	-6.855 to -6.710	1.651e-07
F57B7.1-1	DMSR-1-1	FLP-16-2	-6.575	-6.651 to -6.499	2.661e-07
F57B7.1-1	DMSR-1-1	FLP-17-1	-6.79	-6.879 to -6.700	1.622e-07
F57B7.1-1	DMSR-1-1	FLP-17-2	-5.76	-5.837 to -5.682	1.739e-06
F57B7.1-1	DMSR-1-1	FLP-17-3	-6.082	-6.145 to -6.020	8.273e-07
F57B7.1-1	DMSR-1-1	FLP-17-4	-5.174	-5.451 to -4.897	6.698e-06
F57B7.1-1	DMSR-1-1	FLP-19-1	-5.204	-5.577 to -4.831	6.254e-06
F57B7.1-1	DMSR-1-1	FLP-19-2	-5.078	-5.902 to -4.253	8.365e-06
F57B7.1-1	DMSR-1-1	FLP-21-1	-5.865	-6.312 to -5.419	1.363e-06
F57B7.1-1	DMSR-1-1	FLP-23-3	-5.559	-6.171 to -4.946	2.764e-06
F57B7.1-1	DMSR-1-1	FLP-24-1	-5.575	-5.862 to -5.288	2.658e-06
F57B7.1-1	DMSR-1-1	FLP-25-1	-5.797	-6.470 to -5.125	1.596e-06
F57B7.1-1	DMSR-1-1	FLP-25-2	-5.62	-5.893 to -5.347	2.398e-06
F57B7.1-1	DMSR-1-1	FLP-26-5	-5.312	-5.812 to -4.812	4.873e-06
F57B7.1-1	DMSR-1-1	FLP-28-1	-5.967	-6.134 to -5.800	1.079e-06
F57B7.1-1	DMSR-1-1	FLP-32-1	-5.995	-6.159 to -5.832	1.011e-06
F57B7.1-1	DMSR-1-1	FLP-33-2	-6.333	-6.470 to -6.196	4.647e-07
F57B7.1-1	DMSR-1-1	FLP-4-1	-6.342	-6.425 to -6.258	4.554e-07
F57B7.1-1	DMSR-1-1	FLP-4-2	-6.112	-6.250 to -5.975	7.722e-07
F57B7.1-1	DMSR-1-1	FLP-5-1	-5.69	-6.007 to -5.373	2.042e-06
F57B7.1-1	DMSR-1-1	FLP-5-2	-5.653	-5.869 to -5.438	2.222e-06
F57B7.1-1	DMSR-1-1	FLP-5-3	-5.596	-5.774 to -5.418	2.537e-06
F57B7.1-1	DMSR-1-1	FLP-8-1	-5.833	-5.990 to -5.676	1.469e-06
F57B7.1-1	DMSR-1-1	FLP-8-2	-5.734	-5.953 to -5.516	1.843e-06
F57B7.1-1	DMSR-1-1	FLP-9-1	-5.897	-6.005 to -5.789	1.269e-06
F57B7.1-1	DMSR-1-1	FLP-9-2	-6.296	-6.409 to -6.184	5.055e-07
F57B7.1-1	DMSR-1-1	pyroFLP-10-1	-6.143	-6.272 to -6.014	7.193e-07
F57B7.1-2	DMSR-1-2	FLP-1-6	-5.56	-5.614 to -5.506	2.753e-06
F57B7.1-2	DMSR-1-2	FLP-10-1	-6.395	-6.451 to -6.339	4.025e-07
F57B7.1-2	DMSR-1-2	FLP-11-1	-6.182	-6.212 to -6.152	6.583e-07
F57B7.1-2	DMSR-1-2	FLP-11-2	-6.292	-6.340 to -6.245	5.101e-07
F57B7.1-2	DMSR-1-2	FLP-11-3	-9.036	-9.178 to -8.894	9.204e-10
F57B7.1-2	DMSR-1-2	FLP-12-1	-6.75	-6.877 to -6.622	1.78e-07
F57B7.1-2	DMSR-1-2	FLP-12-2	-6.468	-6.587 to -6.348	3.406e-07
F57B7.1-2	DMSR-1-2	FLP-13-1	-8.023	-8.128 to -7.919	9.477e-09
F57B7.1-2	DMSR-1-2	FLP-13-2	-7.945	-8.041 to -7.849	1.135e-08
F57B7.1-2	DMSR-1-2	FLP-13-3	-8.608	-8.756 to -8.460	2.467e-09
F57B7.1-2	DMSR-1-2	FLP-13-4	-8.567	-8.735 to -8.399	2.709e-09
F57B7.1-2	DMSR-1-2	FLP-13-5	-8.194	-8.473 to -7.915	6.394e-09
F57B7.1-2	DMSR-1-2	FLP-13-6	-7.747	-7.874 to -7.620	1.792e-08
F57B7.1-2	DMSR-1-2	FLP-13-7	-8.278	-8.427 to -8.130	5.269e-09
F57B7.1-2	DMSR-1-2	FLP-14-2	-6.192	-6.252 to -6.133	6.423e-07
F57B7.1-2	DMSR-1-2	FLP-16-1	-6.662	-6.738 to -6.586	2.178e-07
F57B7.1-2	DMSR-1-2	FLP-16-2	-6.458	-6.506 to -6.410	3.484e-07
F57B7.1-2	DMSR-1-2	FLP-17-1	-7.055	-7.120 to -6.991	8.804e-08
F57B7.1-2	DMSR-1-2	FLP-17-2	-6.176	-6.211 to -6.142	6.663e-07
F57B7.1-2	DMSR-1-2	FLP-17-3	-6.865	-6.928 to -6.802	1.364e-07
F57B7.1-2	DMSR-1-2	FLP-17-4	-5.766	-5.864 to -5.669	1.712e-06
F57B7.1-2	DMSR-1-2	FLP-19-1	-5.713	-5.828 to -5.598	1.937e-06
F57B7.1-2	DMSR-1-2	FLP-19-2	-5.597	-5.716 to -5.478	2.531e-06
F57B7.1-2	DMSR-1-2	FLP-2-2	-5.51	-5.593 to -5.426	3.094e-06
F57B7.1-2	DMSR-1-2	FLP-21-1	-5.309	-5.682 to -4.935	4.914e-06
F57B7.1-2	DMSR-1-2	FLP-23-3	-5.465	-5.712 to -5.217	3.43e-06
F57B7.1-2	DMSR-1-2	FLP-24-1	-5.439	-5.717 to -5.160	3.643e-06
F57B7.1-2	DMSR-1-2	FLP-25-1	-11.39	-11.82 to -10.96	4.093e-12
F57B7.1-2	DMSR-1-2	FLP-25-2	-12.22	-13.44 to -11	6.022e-13
F57B7.1-2	DMSR-1-2	FLP-26-5	-5.146	-5.515 to -4.777	7.146e-06
F57B7.1-2	DMSR-1-2	FLP-28-1	-6.287	-6.446 to -6.128	5.16e-07
F57B7.1-2	DMSR-1-2	FLP-3-8	-5.192	-5.388 to -4.996	6.421e-06
F57B7.1-2	DMSR-1-2	FLP-32-1	-6.039	-6.233 to -5.846	9.137e-07
F57B7.1-2	DMSR-1-2	FLP-33-2	-6.235	-6.43 to -6.039	5.823e-07
F57B7.1-2	DMSR-1-2	FLP-4-1	-6.756	-6.834 to -6.679	1.752e-07
F57B7.1-2	DMSR-1-2	FLP-4-2	-6.345	-6.419 to -6.270	4.522e-07
F57B7.1-2	DMSR-1-2	FLP-5-1	-5.748	-5.837 to -5.658	1.788e-06
F57B7.1-2	DMSR-1-2	FLP-5-2	-5.861	-5.959 to -5.763	1.377e-06
F57B7.1-2	DMSR-1-2	FLP-5-3	-5.883	-5.974 to -5.792	1.309e-06
F57B7.1-2	DMSR-1-2	FLP-6-2	-5.208	-5.334 to -5.081	6.197e-06
F57B7.1-2	DMSR-1-2	FLP-8-1	-6.032	-6.095 to -5.968	9.29e-07
F57B7.1-2	DMSR-1-2	FLP-8-2	-6.072	-6.188 to -5.957	8.466e-07
F57B7.1-2	DMSR-1-2	FLP-9-1	-6.046	-6.117 to -5.975	8.993e-07
F57B7.1-2	DMSR-1-2	FLP-9-2	-6.91	-7.015 to -6.804	1.231e-07
F57B7.1-2	DMSR-1-2	pyroFLP-10-1	-6.279	-6.352 to -6.206	5.263e-07
K10B4.4-1	NMUR-2-1	NLP-44-1	-5.398	-5.629 to -5.166	4.003e-06
K10B4.4-1	NMUR-2-1	NLP-44-2	-8.655	-9.086 to -8.224	2.211e-09
K10B4.4-1	NMUR-2-1	NLP-44-3	-9.754	-11.27 to -8.237	1.763e-10
K10C8.2-1	FRPR-15-1	FLP-8-1	-7.778	-7.898 to -7.658	1.667e-08
M04G7.3-1	NPR-37-1	NLP-17-1	-7.613	-7.709 to -7.517	2.436e-08
M04G7.3-1	NPR-37-1	pyroNLP-17-2	-5.148	-5.265 to -5.031	7.113e-06
M04G7.3-1	NPR-37-1	pyroNLP-17-3	-5.328	-5.408 to -5.249	4.694e-06
M04G7.3-2	NPR-37-2	NLP-17-1	-10.98	-11.64 to -10.31	1.059e-11
M04G7.3-2	NPR-37-2	pyroNLP-17-2	-5.973	-6.03 to -5.916	1.063e-06
M04G7.3-2	NPR-37-2	pyroNLP-17-3	-6.201	-6.255 to -6.147	6.297e-07
R03A10.6-1	SPRR-1-1	NLP-42-1	-7.741	-7.806 to -7.675	1.818e-08
R03A10.6-1	SPRR-1-1	NLP-42-2	-8.095	-8.191 to -8	8.027e-09
R106.2-1	NPR-24-1	NLP-62-1 (C1-C8)	-5.723	-5.875 to -5.572	1.89e-06
R12C12.3-1	FRPR-16-1	FLP-3-1	-8.131	-8.252 to -8.011	7.394e-09
R12C12.3-1	FRPR-16-1	FLP-3-2	-7.499	-7.67 to -7.328	3.17e-08
R12C12.3-1	FRPR-16-1	FLP-3-3	-6.54	-6.66 to -6.42	2.883e-07
R12C12.3-1	FRPR-16-1	FLP-3-4	-7.969	-8.087 to -7.851	1.074e-08
R12C12.3-1	FRPR-16-1	FLP-3-5	-7.142	-7.264 to -7.019	7.212e-08
R12C12.3-1	FRPR-16-1	FLP-3-7	-7.404	-7.516 to -7.292	3.945e-08
R12C12.3-1	FRPR-16-1	FLP-3-8	-5.802	-5.978 to -5.626	1.577e-06
R12C12.3-1	FRPR-16-1	FLP-3-9	-7.054	-7.159 to -6.949	8.83e-08
R12C12.3-1	FRPR-16-1	NLP-23-1	-5.639	-5.75 to -5.528	2.297e-06
R12C12.3-1	FRPR-16-1	pyroFLP-3-3	-6.54	-6.66 to -6.42	2.883e-07
T05A1.1-1	NPR-2-1	FLP-21-1	-7.206	-7.359 to -7.054	6.218e-08
T05A1.1-2	NPR-2-2	FLP-21-1	-7.429	-7.609 to -7.25	3.721e-08
T07D10.2-1	NTR-1-1	FLP-8-1	-7.308	-7.4 to -7.216	4.92e-08
T07D10.2-1	NTR-1-1	NTC-1-1 (C1-C6)	-7.613	-7.708 to -7.518	2.436e-08
T14B1.2-1	AEX-2-1	NLP-40-2	-8.117	-8.242 to -7.991	7.645e-09
T19F4.1-1	FRPR-18-1	FLP-2-1	-7.678	-7.758 to -7.598	2.098e-08
T19F4.1-1	FRPR-18-1	FLP-2-2	-7.558	-7.638 to -7.478	2.766e-08
T19F4.1-2	FRPR-18-2	FLP-2-1	-8.162	-8.254 to -8.071	6.88e-09
T19F4.1-2	FRPR-18-2	FLP-2-2	-7.998	-8.113 to -7.884	1.004e-08
T22D1.12-1	NPR-12-1	FLP-33-1	-5.999	-6.109 to -5.890	1.002e-06
T23B3.4-1	CKR-1-1	NLP-12-1	-8.485	-8.698 to -8.271	3.275e-09
T23B3.4-1	CKR-1-1	NLP-12-2	-8.761	-8.928 to -8.594	1.733e-09
Y116A8B.5-2	NPR-32-2	NLP-64-2 (C4-C11)	-7.22	-7.295 to -7.144	6.028e-08
Y23H5B.4-1	DMSR-2-1	NLP-13-1	-7.963	-8.131 to -7.795	1.089e-08
Y23H5B.4-1	DMSR-2-1	NLP-13-2	-7.818	-7.995 to -7.640	1.522e-08
Y23H5B.4-1	DMSR-2-1	NLP-13-4	-8.089	-8.249 to -7.928	8.154e-09
Y23H5B.4-1	DMSR-2-1	NLP-13-5	-8.427	-8.573 to -8.281	3.741e-09
Y23H5B.4-1	DMSR-2-1	NLP-13-6	-8.506	-8.654 to -8.358	3.119e-09
Y23H5B.4-1	DMSR-2-1	NLP-13-7	-8.439	-8.631 to -8.248	3.637e-09
Y23H5B.4-1	DMSR-2-1	pyroNLP-13-3	-8.607	-8.779 to -8.435	2.472e-09
Y39A3B.5-1	CKR-2-1	NLP-12-1	-8.116	-8.249 to -7.983	7.653e-09
Y39A3B.5-1	CKR-2-1	NLP-12-2	-8.066	-8.188 to -7.943	8.596e-09
Y41D4A.8-1	FRPR-19-1	FLP-14-1	-7.431	-7.523 to -7.338	3.708e-08
Y41D4A.8-1	FRPR-19-1	FLP-8-1	-7.062	-7.164 to -6.960	8.672e-08
Y41D4A.8-2	FRPR-19-2	FLP-14-1	-7.294	-7.349 to -7.240	5.076e-08
Y41D4A.8-2	FRPR-19-2	FLP-8-1	-7.093	-7.166 to -7.021	8.066e-08
Y48A6B.1-1	DMSR-5-1	FLP-1-1	-7.125	-7.188 to -7.062	7.502e-08
Y48A6B.1-1	DMSR-5-1	FLP-1-10	-7.519	-7.638 to -7.399	3.027e-08
Y48A6B.1-1	DMSR-5-1	FLP-1-2	-7.186	-7.281 to -7.091	6.516e-08
Y48A6B.1-1	DMSR-5-1	FLP-1-3	-7.243	-7.330 to -7.157	5.714e-08
Y48A6B.1-1	DMSR-5-1	FLP-1-4	-6.857	-6.935 to -6.778	1.391e-07
Y48A6B.1-1	DMSR-5-1	FLP-1-5	-8.247	-8.391 to -8.103	5.663e-09
Y48A6B.1-1	DMSR-5-1	FLP-1-6	-6.736	-6.805 to -6.666	1.838e-07
Y48A6B.1-1	DMSR-5-1	FLP-1-7	-7.07	-7.159 to -6.981	8.514e-08
Y48C3A.11-1	DMSR-3-1	FLP-14-1	-7.781	-7.913 to -7.648	1.656e-08
Y48C3A.11-1	DMSR-3-1	FLP-14-2	-7.382	-7.527 to -7.238	4.145e-08
Y54G11B.1-1	DMSR-6-1	FLP-1-1	-7.06	-7.176 to -6.943	8.717e-08
Y54G11B.1-1	DMSR-6-1	FLP-1-10	-7.772	-7.880 to -7.665	1.689e-08
Y54G11B.1-1	DMSR-6-1	FLP-1-2	-7.477	-7.596 to -7.358	3.331e-08
Y54G11B.1-1	DMSR-6-1	FLP-1-3	-7.078	-7.185 to -6.971	8.35e-08
Y54G11B.1-1	DMSR-6-1	FLP-1-4	-7.087	-7.181 to -6.993	8.183e-08
Y54G11B.1-1	DMSR-6-1	FLP-1-5	-7.846	-7.950 to -7.742	1.425e-08
Y54G11B.1-1	DMSR-6-1	FLP-1-6	-7.221	-7.304 to -7.137	6.016e-08
Y54G11B.1-1	DMSR-6-1	FLP-1-7	-6.889	-6.990 to -6.788	1.292e-07
Y58G8A.4-1	NPR-5-1	FLP-18-1	-7.908	-8.068 to -7.749	1.235e-08
Y58G8A.4-1	NPR-5-1	FLP-18-2	-7.841	-8.019 to -7.663	1.442e-08
Y58G8A.4-1	NPR-5-1	FLP-18-3	-8.104	-8.265 to -7.943	7.873e-09
Y58G8A.4-1	NPR-5-1	FLP-18-4	-6.987	-7.101 to -6.873	1.03e-07
Y58G8A.4-1	NPR-5-1	FLP-18-5	-7.68	-7.798 to -7.563	2.088e-08
Y58G8A.4-1	NPR-5-1	FLP-18-6	-6.9	-7.046 to -6.753	1.26e-07
Y58G8A.4-1	NPR-5-1	FLP-18-7	-7.221	-7.363 to -7.079	6.009e-08
Y58G8A.4-1	NPR-5-1	FLP-18-8	-7.388	-7.487 to -7.290	4.089e-08
Y58G8A.4-1	NPR-5-1	pyroFLP-18-2	-7.367	-7.517 to -7.217	4.296e-08
Y58G8A.4-1	NPR-5-1	pyroFLP-18-4	-7.569	-7.729 to -7.409	2.697e-08
Y58G8A.4-3	NPR-5-3	FLP-18-1	-7.787	-7.887 to -7.687	1.633e-08
Y58G8A.4-3	NPR-5-3	FLP-18-2	-8.006	-8.102 to -7.909	9.867e-09
Y58G8A.4-3	NPR-5-3	FLP-18-3	-8.058	-8.162 to -7.953	8.758e-09
Y58G8A.4-3	NPR-5-3	FLP-18-4	-6.875	-6.956 to -6.794	1.334e-07
Y58G8A.4-3	NPR-5-3	FLP-18-5	-7.558	-7.656 to -7.460	2.769e-08
Y58G8A.4-3	NPR-5-3	FLP-18-6	-6.863	-6.962 to -6.765	1.369e-07
Y58G8A.4-3	NPR-5-3	FLP-18-7	-6.858	-6.952 to -6.764	1.387e-07
Y58G8A.4-3	NPR-5-3	FLP-18-8	-6.964	-7.176 to -6.752	1.085e-07
Y58G8A.4-3	NPR-5-3	pyroFLP-18-2	-7.354	-7.442 to -7.265	4.431e-08
Y58G8A.4-3	NPR-5-3	pyroFLP-18-4	-7.41	-7.520 to -7.299	3.893e-08
Y59H11AL.1-1	NPR-22-1	FLP-1-8	-6.078	-6.121 to -6.036	8.353e-07
Y59H11AL.1-1	NPR-22-1	FLP-1-9	-6.245	-6.292 to -6.198	5.69e-07
Y59H11AL.1-1	NPR-22-1	FLP-11-1	-5.939	-5.983 to -5.895	1.151e-06
Y59H11AL.1-1	NPR-22-1	FLP-11-2	-6.095	-6.125 to -6.065	8.034e-07
Y59H11AL.1-1	NPR-22-1	NLP-72-1	-7.981	-8.064 to -7.898	1.045e-08
Y59H11AL.1-1	NPR-22-1	NLP-72-2	-8.356	-8.477 to -8.236	4.404e-09
Y70D2A.1-1	NPR-40-1	FLP-14-1	-6.78	-7.077 to -6.483	1.661e-07
Y70D2A.1-1	NPR-40-1	FLP-8-1	-6.7	-6.869 to -6.531	1.996e-07
ZC374.1-1	GNRR-3-1	NLP-2-2	-6.254	-6.316 to -6.191	5.575e-07
ZC374.1-1	GNRR-3-1	NLP-2-3	-5.481	-5.557 to -5.406	3.302e-06
ZC374.1-1	GNRR-3-1	NLP-22-1	-5.172	-5.225 to -5.118	6.735e-06
ZC374.1-1	GNRR-3-1	NLP-23-2	-6.802	-6.872 to -6.733	1.576e-07
ZC412.1-1	NPR-13-1	FLP-18-7	-4.653	-4.749 to -4.558	2.221e-05
