## Supplementary material for "System-wide mapping of neuropeptide-GPCR interactions in *C. elegans*": Data S7

### Sheet: Sheet1
Neuropeptide precursor gene	Neuropeptide name	Peptide sequence	Modification(s)	Identified receptor(s)
flp-3 (W07E11.2)	FLP-3-3	EAEEPLGTMRF	amidation (Cte)	C53C7.1-1, R12C12.3-1
	FLP-3-6	EDGNAPFGTMKF	amidation (Cte)	C35A11.1-1
flp-4 (C18D1.3)	FLP-4-1	PTFIRF	amidation (Cte)	C35A11.1-1, C46F4.1-1/2, F53A9.5-1, F57B7.1-1/2
flp-9 (C36H8.3)	FLP-9-2	PSFVRF	amidation (Cte)	C35A11.1-1, C46F4.1-1/2, F53A9.5-1, F57B7.1-1/2
flp-10 (T06C10.4)	FLP-10-1	QPKARSGYIRF	amidation (Cte)	C35A11.1-1, C46F4.1-1/2, F53A9.5-1, F57B7.1-1/2
flp-12 (C05E11.8)	FLP-12-2	NKFEFIRF	amidation (Cte)	C35A11.1-1, C35A5.7-1/2, C46F4.1-2, F53A9.5-1, F57B7.1-1/2
flp-15 (ZK525.1)	FLP-15-3	GPSGPLRF	amidation (Cte)	C10C6.2-1, C35A11.1-1
flp-17 (C52D10.11)	FLP-17-2	KSQYIRF	amidation (Cte)	C46F4.1-1/2, F53A9.5-1, F57B7.1-1/2
	FLP-17-3	SAFVRF	amidation (Cte)	C46F4.1-1/2, F53A9.5-1, F57B7.1-1/2
flp-18 (Y48D7A.2)	FLP-18-2	EMPGVLRF	amidation (Cte)	C53C7.1-1, Y58G8A.4-1/3, C16D6.2-1
	FLP-18-4	EIPGVLRF	amidation (Cte)	C53C7.1-1, Y58G8A.4-1/3, C16D6.2-1
flp-20 (E01H11.3)	FLP-20-1	AMMRF	amidation (Cte)	C26F1.6-1, C35A11.1-1
	FLP-20-2	AVFRM	amidation (Cte)	C26F1.6-1
flp-23 (F22B7.2)	FLP-23-1	VVGQQDFLRF	amidation (Cte)	C35A11.1-1
	FLP-23-2	EGHPEFMSQIAPPRRNDFLRF	amidation (Cte)	C35A11.1-1
flp-27 ( C25H3.5)	FLP-27-3	EASAFGDIIGELKGKGLGGRMRF	amidation (Cte)	C56G3.1-1/2, C25G6.5-1
	pyroFLP-27-4	PIDEERPIFMERREASAFGDIIGELKGKGLGGRMRF	amidation (Cte), pyroglutamation (Nte)	C56G3.1-1/2, C25G6.5-1
	FLP-27-4	QPIDEERPIFMERREASAFGDIIGELKGKGLGGRMRF	amidation (Cte)	C35A11.1-1, C56G3.1-1/2, C25G6.5-1
flp-33 (T07D10.6)	FLP-33-2	TIDGIQKPRF	amidation (Cte)	C35A11.1-1, F21C10.12-1, F57B7.1-1/2
flp-34 (R09A1.5)	FLP-34-3	LPLEKKADISTFASAINNAGRLRY	amidation (Cte)	C25G6.5-1
	FLP-34-4	DSLVASLNNAERLRF	amidation (Cte)	C25G6.5-1
nlp-2 (T24D8.5)	NLP-2-1	SIALGRSGFRP	amidation (Cte)	F13D2.2-1
nlp-10 (F37A8.4)	NLP-10-3	AAIPFSGGMY	amidation (Cte)	C50F7.1-1
nlp-17 (Y45F10A.5)	pyroNLP-17-2	QEYVQFPNEGVVPCESCNLGTLMRI	amidation (Cte), pyroglutamation (Nte)	F56A12.2-1, M04G7.3-1/2
nlp-23 ( T24D8.4)	NLP-23-1	LYISRQGFRPA	/	R12C12.3-1
nlp-38 (C01A2.7)	NLP-38-6	SNLSPRFLGRMTFARIPKISPAQWQRANGLW	amidation (Cte)	F42D1.3-1
nlp-42 (Y80D3A.10)	NLP-42-2	NPDWQDLGFAW	amidation (Cte)	R03A10.6-1
nlp-44, capa-1 (Y23B4A.2)	NLP-44-1	APHPSSALLVPYPRV	amidation (Cte)	C48C5.1-1, K10B4.4-1
	NLP-44-3	AFFYTPRI	amidation (Cte)	C48C5.1-1, K10B4.4-1
nlp-47 (F36H12.1)	pyroNLP-47-1	MTFTDQWT	pyroglutamation (Nte)	F54D7.3-1
nlp-54, trh-1 (C30H6.10)	NLP-54-1	GRELF	amidation (Cte)	C30F12.6-1
	NLP-54-2	ANELF	amidation (Cte)	C30F12.6-1
nlp-58 (T07C12.15)	NLP-58-1	SGPSSASEGEAYAFPGLRGLR	amidation (Cte)	C38C10.1-1, C49A9.7-1
	NLP-58-3	DPTYHKRVPMMSLKGLR	amidation (Cte)	C38C10.1-1, C49A9.7-1
nlp-62 (F33D11.8)	NLP-62-1 (C1-C8)	CFFNPITCY	disulfide bridge C1-C8	R106.2-1
nlp-72, lury-1 (Y75B8A.11)	NLP-72-2	AVLPRY	amidation (Cte)	Y59H11AL.1-1
