## Supplementary material for "System-wide mapping of neuropeptide-GPCR interactions in *C. elegans*": Data S9

### Sheet: Blad1
	Receptor family	Phylogenetic origin	Orthologous C. elegans receptor(s)	Sequence name C. elegans receptor(s)	Neuropeptide ligand	Neuropeptide name
1	vasopressin / oxytocin (VP/OT)	bilaterian	NTR-1*	T07D10.2	NTC-1 (NLP-75)	nematocin (NTC-1)
			NTR-2	F14F4.1
2	tachykinin (TK)	bilaterian	TKR-1	C38C10.1	TACH-1 (NLP-58)	tachykinin (TACH-1)
			TKR-2	C49A9.7
3	gonadotropin-releasing hormone / adipokinetic hormone / adipokinetic hormone-corazonin-like peptide (GnRH/AKH/ACP)	bilaterian	GNRR-1	F54D7.3	GALP-1 (NLP-47)	GnRH/AKH-like peptide (GALP-1)
4	cholecystokinin / sulfakinin (CCK/SK)	bilaterian	CKR-1*	T23B3.4	CCKP-1 (NLP-12)	cholecystokinin-like peptide (CCKP-1)
			CKR-2	Y39A3B.5
5	neuromedin U / pyrokinin / capability / pheromone biosynthesis activating neuropeptide (NMU/PK/CAPA/PBAN)	bilaterian	NMUR-1	C48C5.1	CAPA-1 (NLP-44)	capability-related peptide (CAPA-1)
			NMUR-2	K10B4.4
			NMUR-3	F02E8.2	/
6	neuropeptide Y / neuropeptide F (NPY/NPF)	bilaterian	NPFR-1 (NPR-11)*	C25G6.5	NPFP-1 (FLP-34)	neuropeptide F-like peptide 1 (NPFP-1)
			NPFR-2 (NPR-12)	T22D1.12	NPFP-2 (FLP-33)	neuropeptide F-like peptide 2 (NPFP-2)
7	corticotropin-releasing factor / diuretic hormone 44 / egg-laying hormone (CRH/DH44/ELH)	bilaterian	/	/	/
8	calcitonin / diuretic hormone 31 (Calc/DH31)	bilaterian	CALR-1 (SEB-2)	ZK643.3	CALC-1 (NLP-73)	calcitonin-like peptide (CALC-1)
9	orexin / allatotropin (Ox/AT)	bilaterian	NPR-14	W05B5.2	/
10	neuropeptide S / crustacean cardioactive peptide (NPS/CCAP)	bilaterian	/	/	/
11	neuropeptide FF / SIFamide (NPFF/SIFa)	bilaterian	SIFR-1 (NPR-35)	C50F7.1	SIFP-1 (NLP-10)	SIFamide-like peptide (SIFP-1)
12	endothelin + gastrin-releasing peptide / CCHamide (Edn+GRP/CCHa)	bilaterian	/	/	/
13	galanin / allatostatin A (Gal/AstA)	bilaterian	NPR-9	ZK455.3	/
14	thyrotropin-releasing hormone / fulicin (TRH/Ful)	bilaterian	TRHR-1	C30F12.6	TRH-1 (NLP-54)	thyrotropin-releasing hormone (TRH-1)
15	kisspeptin (Kiss1)	bilaterian	/	/	/
16	pyroglutamated RF peptide (QRFP)	bilaterian	/	/	/
17	parathyroid hormone + glucagon + pituitary adenylate cyclase-activating polypeptide (PTH+GCG+PACAP)	bilaterian	/	/	/
18	leucokinin (LK)	bilaterian	TKR-3	AC7.1	/
19	ecdysis-triggering hormone (ETH)	bilaterian	/	/	/
20	RWamide / RYamide / luqin (RWa/RYa/Luq)	bilaterian	LUQR-1 (NPR-22)*	Y59H11AL.1	LURY-1 (NLP-72)	Luqin-like RY amide (LURY-1)
21	corazonin (Crz)	bilaterian	/	/	/
22	pigment dispersing factor / cerebellin (PDF/Cer)	bilaterian	PDFR-1	C13B9.4	PDF-1 (NLP-74)	pigment dispersing factor 1 (PDF-1)
					PDF-2 (NLP-37)	pigment dispersing factor 2 (PDF-2)
23	allatostatin B / myoinhibiting peptide / proctolin (AstB/MIP/Prct)	bilaterian	MIPR-1 (SPRR-1)	F42D1.3	MIP-2 (NLP-42)	myoinhibiting peptide 2 (MIP-2)
			MIPR-2 (SPRR-2)	R03A10.6	MIP-1 (NLP-38)	myoinhibiting peptide 1 (MIP-1)
			SPRR-3	T21H3.5	/
			T21H3.5	Y69A2AR.15	/
24	G protein-coupled receptor 19-like (GPR19)	bilaterian	/	/	/
25	G protein-coupled receptor 83/PEN-like (GPR83/PEN)	bilaterian	/	/	/
26	G protein-coupled receptor 150-like (GPR150)	bilaterian	/	/	/
27	elevenin (L11)	bilaterian	ELVR-1 (NPR-34)	Y54E2A.1	ELVP-1 (SNET-1)	elevenin-like peptide (ELVP-1)
28	gonadotropin-releasing hormone / vasopressin-oxytocin-like (GnRH+VP/OT-like)	bilaterian	/	/	/
29	achatin-like (Acha)	bilaterian	/	/	/
30	pigment dispersing factor receptor-like (PDFR-like)	bilaterian	PRLR-1 (SEB-3)	C18B12.2	PRLL-1 (NLP-49)	pigment dispersing factor receptor-like ligand (PRLL-1)
31	somatostatin / opioid / allatostatin C (SST/Op/AstC)	bilaterian	/	/	/
32	short neuropeptide F (sNPF)	protostomian with nematode expansion	NPR-1	C39E6.6	FLP-14
					FLP-15
					FLP-18
					FLP-21
					NPFL-1 (FLP-34)
			NPR-2	T05A1.1	FLP-21
			NPR-3	C10C6.2	FLP-15
					FLP-21
			NPR-4	C16D6.2	FLP-1
					FLP-4
					FLP-14
					FLP-15
					FLP-18
					FLP-21
			NPR-5	Y58G8.4	FLP-1
					FLP-3
					FLP-15
					FLP-18
					FLP-21
					NPFL-1 (FLP-34)
			NPR-6	F41E7.3	FLP-1
					FLP-14
					FLP-15
					FLP-18
					FLP-21
					FLP-26
			NPR-7	F35G8.1	/
			NPR-10	C53C7.1	FLP-3
					FLP-18
			NPR-13	ZC412.1	FLP-18
33	protostomian RFamide	protostomian with nematode expansion	FRPR-1	C02B8.5	/
			FRPR-2	C05E7.4	/
			FRPR-3	C26F1.6	FLP-7
					FLP-11
					FLP-20
			FRPR-4	C54A12.2	FLP-13
			FRPR-5	C56A3.3	/
			FRPR-6	F21C10.12	NPFL-2 (FLP-33)
			FRPR-7	F39B3.2	FLP-1
			FRPR-8	F53A9.5	FLP promiscuous
			FRPR-9	F53B7.2	FLP-19
			FRPR-10	F57H12.4	/
			FRPR-11	K06C4.8	/
			FRPR-12	K06C4.9	/
			FRPR-13	K06C4.17	/
			FRPR-14	K07E8.5	/
			FRPR-15	K10C8.2	FLP-8
			FRPR-16	R12C12.3	FLP-3
					NLP-23
			FRPR-17	T14C1.1	/
			FRPR-18	T19F4.1	FLP-2
			FRPR-19	Y41D4A.8	FLP-8
					FLP-14
			NPR-37	M04G7.3	NLP-17
			NPR-39	F57A8.4	FLP-8
					FLP-14
			NPR-43	F56A12.2	NLP-17
			B0034.5	B0034.5	/
			C09F12.3	C09F12.3	/
			C47E8.3	C47E8.3	/
			C54D10.5	C54D10.5	/
			E04D5.2	E04D5.2	/
			F32D8.10	F32D8.10	/
			F52D10.4	F52D10.4	/
			F56A11.4	F56A11.4	/
			H23L24.4	H23L24.4	/
			R11F4.2	R11F4.2	/
			T11F9.1	T11F9.1	/
			Y37E11AL.1	Y37E11AL.1	/
			Y40C5A.4	Y40C5A.4	/
			Y41D4B.24	Y41D4B.24	/
			ZK1307.7	ZK1307.7	/
34	myosuppressin-like	protostomian with nematode expansion	DMSR-1	F57B7.1	FLP promiscuous
			DMSR-2	Y23H5B.4	NLP-13
			DMSR-3	Y48C3A.11	FLP-14
			DMSR-4	D1069.4	/
			DMSR-5	Y48A6B.1	FLP-1
			DMSR-6	Y54G11B.1	FLP-1
			DMSR-7	C35A11.1	FLP promiscuous
			DMSR-8	C35A5.7	FLP-12
			DMSR-9	ZC404.13	/
			DMSR-11	ZC404.11	/
			DMSR-12	H34P18.1	/
			DMSR-13	T15B7.12	/
			DMSR-14	T15B7.11	/
			DMSR-15	T15B7.13	/
			DMSR-16	T27B2.1	/
			EGL-6	C46F4.1	FLP promiscuous
35	trissin-like	protostomian	NPR-20	T07D4.1	/
			NPR-21	T23C6.5	/
36	CNMamide-like	protostomian	C24B5.1	C24B5.1	/
			F16C3.1	F16C3.1	/
			H09F14.1	H09F14.1	/
37	nematode SST/Op/AstC-like	nematode expansion	NPR-16	F56B6.5	/
			NPR-17	C06G4.5	NLP-24
			NPR-18	C43C3.2	/
			NPR-24	R106.2	NLP-62
			NPR-25	T02E9.1	/
			NPR-26	T02D1.6	/
			NPR-27	F42C5.2	/
			NPR-28	F55E10.7	RGBA-1
			NPR-29	ZC84.4	/
			NPR-30	H10E21.2
			NPR-31	T07F8.2	/
			NPR-32	Y116A8B.5	NLP-64
38	nematode GnRH-like RPamide	nematode expansion	GNRR-2	C15H11.2	/
			GNRR-3	ZC374.1	NLP-2
					NLP-22
					NLP-23
			GNRR-4	C41G11.4	/
			GNRR-5	H22D07.1	/
			GNRR-6	F13D2.2	NLP-2
					NLP-22
					NLP-23
			GNRR-7	F13D2.3	/
			GNRR-8	Y105C5A.23	/
39	nematode orphan	nematode-specific	D1014.2	D1014.2	/
			F40A3.7	F40A3.7	/
			F59B2.13	F59B2.13	/
			K03H6.1	K03H6.1	/
			K03H6.5	K03H6.5	/
			R13H7.2	R13H7.2	/
			T10E10.3	T10E10.3	/
			W10C4.1	W10C4.1	/
40	nematode EF/YL/IRFamide	nematode-specific	C17H11.1	C17H11.1	/
			NPR-40	Y70D2A.1	FLP-8
					FLP-14
41	no clear family	nematode-specific	AEX-2	T14B1.2	NLP-40
			AEXR-2	C25B8.7	/
			AEXR-3	C48C5.3	/
			LAT-2	B0286.2	/
			NPR-8	C56G3.1	FLP-27
			NPR-15	T27D1.3	/
			NPR-19	C02H7.2	/
			NPR-23	Y34D9A.2	/
			NPR-33	F31B9.1	/
			NPR-41	B0334.6	NLP-13
			NPR-42	C01F1.4	NLP-3
			SRD-16	C04E6.9	/
			SRSX-24	C03G6.16	/
			SRSX-25	Y62E10A.4	/
			SRSX-35	F53F8.2	/
			SRW-118	C44C3.5	/
			SRW-122	H27D07.5	/
			SRW-123	C44C3.11	/
			C04C3.6	C04C3.6	/
			C50H11.13	C50H11.13	/
			F13H6.5	F13H6.5	/
			F36D4.4	F36D4.4	/
			F54E4.2	F54E4.2	/
			F59D12.1	F59D12.1	/
			K12D9.4	K12D9.4	/
			T01B11.1	T01B11.1	/
			T02D1.4	T02D1.4	/
			ZK813.5	ZK813.5	/
			ZK863.1	ZK863.1	/
*	Asterisks mark receptors with additional ligands besides orthologues of bilaterian neuropeptide families (summarized in Table 1).
